# Augmented prediction of multi-species protein–RNA interactions using evolutionary conservation of RNA-binding proteins

**DOI:** 10.1101/2025.09.27.678913

**Authors:** Jiale He, Tong Zhou, Lu-Feng Hu, Yuhua Jiao, Junhao Wang, Shengwen Yan, Siyao Jia, Qiuzhen Chen, Wentao Zhu, Jilin Zhang, Mutian Jia, Yuanning Li, Xianwei Wang, Yangming Wang, Yucheng T. Yang, Lei Sun

## Abstract

**Abstract:** RNA-binding proteins (RBPs) play critical roles in gene expression regulation. Recent studies have begun to detail the RNA recognition mechanisms of diverse RBPs. However, given the array of RBPs studied so far, it is implausible to experimentally profile RBP-binding peaks for hundreds of RBPs in multiple non-model organisms. Here, we introduce MuSIC (**<u>Mu</u>**lti-**<u>S</u>**pecies RBP–RNA **<u>I</u>**nteractions using **<u>C</u>**onservation), a deep learning-based framework for predicting cross-species RBP–RNA interactions by leveraging label smoothing and evolutionary conservation of RBPs across 11 diverse species ranging from human to yeast. MuSIC outperforms state-of-the-art computational methods, and provides predicted RBP-binding peaks across species with high accuracy. The prediction confidence is higher in the closely related species, partially due to the RBP conservation patterns. Finally, the effects of homologous genetic variants on RBP binding can be computationally quantified across species, followed by experimental validations. The target transcripts with disrupted binding events are enriched with the ubiquitination-associated pathways. To summarize, MuSIC provides a useful computational framework for predicting RBP–RNA interactions cross-species and quantifying the effects of genetic variants on RBP binding, offering novel insights into the RBP-mediated regulatory mechanisms implicated in human diseases.

**Highlights:**

- MuSIC integrates RBP-binding peaks with conservation-weighted label smoothing to predict RBP–RNA interactions across eleven species
- MuSIC outperforms state-of-the-art computational methods in predicting cross-species RBP–RNA interactions
- Cross-species prediction accuracy of RBP-binding peaks correlates with the conservation of RBPs
- MuSIC quantifies the effects of homologous SNVs on RBP binding with experimental validation in mouse
