## Supplementary Table 3: MuSIC training and validation datasets for "Augmented prediction of multi-species protein–RNA interactions using evolutionary conservation of RNA-binding proteins"

### Sheet: cross species dataset
	training species	testing species	training positive dataset size	training negative dataset size	test positive dataset size	test negative dataset size
AGO2_HITS-CLIP_Human	Human	Mouse	5000	5000	145	265
AGO2_HITS-CLIP_Mouse	Mouse	Human	580	1062	1250	1250
AGO2_iCLIP_Human	Human	Mouse	5000	5000	34	60
AGO2_iCLIP_Mouse	Mouse	Human	135	240	1250	1250
AGO2_MiClip_Human	Human	Mouse	5000	5000	101	197
AGO2_MiClip_Mouse	Mouse	Human	403	786	1250	1250
AGO2_PAR-CLIP_Human	Human	Mouse	5000	5000	1141	1250
AGO2_PAR-CLIP_Mouse	Mouse	Human	4564	5000	1250	1250
AGO2_PureCLIP_Human	Human	Mouse	5000	5000	1250	1250
AGO2_PureCLIP_Mouse	Mouse	Human	5000	5000	1250	1250
CELF2_HITS-CLIP_Human	Human	Mouse	5000	5000	307	561
CELF2_HITS-CLIP_Mouse	Mouse	Human	1227	2246	1250	1250
ELAVL1_HITS-CLIP_Human	Human	Mouse	1802	5000	24	43
ELAVL1_HITS-CLIP_Mouse	Mouse	Human	98	171	450	1250
FUS_HITS-CLIP_Human	Human	Mouse	5000	5000	1250	1250
FUS_HITS-CLIP_Mouse	Mouse	Human	5000	5000	1250	1250
HNRNPA1_iCLIP_Human	Human	Zebrafish	4994	5000	1250	1250
HNRNPA1_iCLIP_Zebrafish	Zebrafish	Human	5000	5000	1248	1250
HNRNPA1_PureCLIP_Human	Human	Zebrafish	5000	5000	1250	1250
HNRNPA1_PureCLIP_Zebrafish	Zebrafish	Human	5000	5000	1250	1250
LIN28A_HITS-CLIP_Human	Human	Mouse	5000	5000	527	1025
LIN28A_HITS-CLIP_Mouse	Mouse	Human	2108	4099	1250	1250
MBNL2_HITS-CLIP_Human	Human	Mouse	5000	5000	60	112
MBNL2_HITS-CLIP_Mouse	Mouse	Human	241	446	1250	1250
PTBP1_HITS-CLIP_Human	Human	Mouse	5000	5000	29	50
PTBP1_HITS-CLIP_Mouse	Mouse	Human	116	202	1250	1250
SRRM4_iCLIP_Human	Human	Mouse	5000	5000	1250	1250
SRRM4_iCLIP_Mouse	Mouse	Human	5000	5000	1250	1250
TAF15_HITS-CLIP_Human	Human	Mouse	698	2146	63	99
TAF15_HITS-CLIP_Mouse	Mouse	Human	254	394	175	537
TARDBP_iCLIP_Human	Human	Mouse	3375	5000	1250	1250
TARDBP_iCLIP_Mouse	Mouse	Human	5000	5000	844	1250
U2AF2_iCLIP_Human	Human	Mouse	5000	5000	1250	1250
U2AF2_iCLIP_Mouse	Mouse	Human	5000	5000	1250	1250
UPF1_HITS-CLIP_Human	Human	Mouse	5000	5000	36	64
UPF1_HITS-CLIP_Mouse	Mouse	Human	144	254	1250	1250
YTHDC2_PAR-CLIP_Human	Human	Mouse	3726	5000	1250	1250
YTHDC2_PAR-CLIP_Mouse	Mouse	Human	5000	5000	931	1250

### Sheet: within species dataset
	training species	testing species	training positive dataset size	training negative dataset size	test positive dataset size	test negative dataset size
AGO2_HITS-CLIP_Human	Human	Human	5000	5000	1250	1250
AGO2_HITS-CLIP_Mouse	Mouse	Mouse	580	1062	145	265
AGO2_iCLIP_Human	Human	Human	5000	5000	1250	1250
AGO2_iCLIP_Mouse	Mouse	Mouse	135	240	34	60
AGO2_MiClip_Human	Human	Human	5000	5000	1250	1250
AGO2_MiClip_Mouse	Mouse	Mouse	403	786	101	197
AGO2_PAR-CLIP_Human	Human	Human	5000	5000	1250	1250
AGO2_PAR-CLIP_Mouse	Mouse	Mouse	4564	5000	1141	1250
AGO2_PureCLIP_Human	Human	Human	5000	5000	1250	1250
AGO2_PureCLIP_Mouse	Mouse	Mouse	5000	5000	1250	1250
CELF2_HITS-CLIP_Human	Human	Human	5000	5000	1250	1250
CELF2_HITS-CLIP_Mouse	Mouse	Mouse	1227	2246	307	561
ELAVL1_HITS-CLIP_Human	Human	Human	1802	5000	450	1250
ELAVL1_HITS-CLIP_Mouse	Mouse	Mouse	98	171	24	43
FUS_HITS-CLIP_Human	Human	Human	5000	5000	1250	1250
FUS_HITS-CLIP_Mouse	Mouse	Mouse	5000	5000	1250	1250
HNRNPA1_iCLIP_Human	Human	Human	4994	5000	1248	1250
HNRNPA1_iCLIP_Zebrafish	Mouse	Mouse	5000	5000	1250	1250
HNRNPA1_PureCLIP_Human	Human	Human	5000	5000	1250	1250
HNRNPA1_PureCLIP_Zebrafish	Mouse	Mouse	5000	5000	1250	1250
LIN28A_HITS-CLIP_Human	Human	Human	5000	5000	1250	1250
LIN28A_HITS-CLIP_Mouse	Mouse	Mouse	2108	4099	527	1025
MBNL2_HITS-CLIP_Human	Human	Human	5000	5000	1250	1250
MBNL2_HITS-CLIP_Mouse	Mouse	Mouse	241	446	60	112
PTBP1_HITS-CLIP_Human	Human	Human	5000	5000	1250	1250
PTBP1_HITS-CLIP_Mouse	Mouse	Mouse	116	202	29	50
SRRM4_iCLIP_Human	Human	Human	5000	5000	1250	1250
SRRM4_iCLIP_Mouse	Mouse	Mouse	5000	5000	1250	1250
TAF15_HITS-CLIP_Human	Human	Human	698	2146	175	537
TAF15_HITS-CLIP_Mouse	Mouse	Mouse	254	394	63	99
TARDBP_iCLIP_Human	Human	Human	3375	5000	844	1250
TARDBP_iCLIP_Mouse	Mouse	Mouse	5000	5000	1250	1250
U2AF2_iCLIP_Human	Human	Human	5000	5000	1250	1250
U2AF2_iCLIP_Mouse	Mouse	Mouse	5000	5000	1250	1250
UPF1_HITS-CLIP_Human	Human	Human	5000	5000	1250	1250
UPF1_HITS-CLIP_Mouse	Mouse	Mouse	144	254	36	64
YTHDC2_PAR-CLIP_Human	Human	Human	3726	5000	931	1250
YTHDC2_PAR-CLIP_Mouse	Mouse	Mouse	5000	5000	1250	1250
AARS	Human	Human	5000	5000	1250	1250
AATF	Human	Human	2253	4963	563	1241
ACI	Human	Human	5000	5000	1250	1250
AGGF1	Human	Human	4526	5000	1132	1250
AGO2	Human	Human	5000	5000	1250	1250
AKAP1	Human	Human	5000	5000	1250	1250
AKAP8L	Human	Human	1885	4211	471	1053
ALKBH1	Human	Human	5000	5000	1250	1250
ALKBH5	Human	Human	5000	5000	1250	1250
ALYREF	Human	Human	5000	5000	1250	1250
APOBEC3C	Human	Human	4648	5000	1162	1250
AQR	Human	Human	5000	5000	1250	1250
ATXN2	Human	Human	5000	5000	1250	1250
BCLAF1	Human	Human	5000	5000	1250	1250
BUD13	Human	Human	5000	5000	1250	1250
CAPRIN1	Human	Human	5000	5000	1250	1250
CDC40	Human	Human	1822	5000	456	1250
CELF2	Human	Human	5000	5000	1250	1250
CHTOP	Human	Human	5000	5000	1250	1250
CNBP	Human	Human	1680	4556	420	1139
CPEB4	Human	Human	1787	5000	447	1250
CPSF1	Human	Human	5000	5000	1250	1250
CPSF2	Human	Human	4396	5000	1099	1250
CPSF3	Human	Human	5000	5000	1250	1250
CPSF4	Human	Human	5000	5000	1250	1250
CPSF6	Human	Human	5000	5000	1250	1250
CPSF7	Human	Human	5000	5000	1250	1250
CSTF2	Human	Human	5000	5000	1250	1250
CSTF2T	Human	Human	5000	5000	1250	1250
DDX24	Human	Human	5000	5000	1250	1250
DDX3	Human	Human	5000	5000	1250	1250
DDX3X	Human	Human	5000	5000	1250	1250
DDX51	Human	Human	1835	3786	459	946
DDX55	Human	Human	5000	5000	1250	1250
DDX59	Human	Human	2661	5000	665	1250
DDX6	Human	Human	5000	5000	1250	1250
DGCR8	Human	Human	5000	5000	1250	1250
DHX30	Human	Human	4223	5000	1056	1250
DICER1	Human	Human	3550	5000	887	1250
DIS3L2	Human	Human	5000	5000	1250	1250
DKC1	Human	Human	2178	5000	544	1250
DROSHA	Human	Human	5000	5000	1250	1250
EFTUD2	Human	Human	5000	5000	1250	1250
EIF3A	Human	Human	5000	5000	1250	1250
EIF3B	Human	Human	5000	5000	1250	1250
EIF3D	Human	Human	5000	5000	1250	1250
EIF3G	Human	Human	5000	5000	1250	1250
EIF3H	Human	Human	5000	5000	1250	1250
EIF4A3	Human	Human	5000	5000	1250	1250
EIF4G2	Human	Human	1625	3862	406	966
ELAVL1	Human	Human	5000	5000	1250	1250
EWSR1	Human	Human	5000	5000	1250	1250
FAM120A	Human	Human	5000	5000	1250	1250
FASTKD2	Human	Human	5000	5000	1250	1250
FBL	Human	Human	5000	5000	1250	1250
FIP1L1	Human	Human	5000	5000	1250	1250
FMR1	Human	Human	5000	5000	1250	1250
FTO	Human	Human	5000	5000	1250	1250
FUBP3	Human	Human	5000	5000	1250	1250
FUS	Human	Human	5000	5000	1250	1250
FXR1	Human	Human	5000	5000	1250	1250
FXR2	Human	Human	5000	5000	1250	1250
G3BP1	Human	Human	5000	5000	1250	1250
GEMIN5	Human	Human	5000	5000	1250	1250
GPKOW	Human	Human	2618	5000	655	1250
GRSF1	Human	Human	2329	5000	582	1250
GRWD1	Human	Human	5000	5000	1250	1250
GTF2F1	Human	Human	5000	5000	1250	1250
HLTF	Human	Human	5000	5000	1250	1250
HNRNPA1	Human	Human	5000	5000	1250	1250
HNRNPC	Human	Human	5000	5000	1250	1250
HNRNPD	Human	Human	5000	5000	1250	1250
HNRNPF	Human	Human	1788	5000	447	1250
HNRNPH	Human	Human	5000	5000	1250	1250
HNRNPK	Human	Human	4562	5000	1140	1250
HNRNPL	Human	Human	3040	5000	760	1250
HNRNPM	Human	Human	3930	5000	983	1250
HNRNPU	Human	Human	5000	5000	1250	1250
IGF2BP1	Human	Human	5000	5000	1250	1250
IGF2BP2	Human	Human	5000	5000	1250	1250
IGF2BP3	Human	Human	5000	5000	1250	1250
ILF3	Human	Human	1975	4862	494	1216
KHSRP	Human	Human	5000	5000	1250	1250
LARP4	Human	Human	5000	5000	1250	1250
LARP7	Human	Human	2033	5000	508	1250
LIN28A	Human	Human	5000	5000	1250	1250
LIN28B	Human	Human	5000	5000	1250	1250
LSM11	Human	Human	5000	5000	1250	1250
MATR3	Human	Human	1489	3782	372	945
MBNL2	Human	Human	5000	5000	1250	1250
METAP2	Human	Human	5000	5000	1250	1250
METTL14	Human	Human	1877	5000	469	1250
METTL3	Human	Human	4259	5000	1065	1250
MKRN1	Human	Human	5000	5000	1250	1250
MOV10	Human	Human	5000	5000	1250	1250
MTPAP	Human	Human	3707	5000	927	1250
NCBP2	Human	Human	5000	5000	1250	1250
NCBP3	Human	Human	5000	5000	1250	1250
NIP7	Human	Human	1206	4332	301	1083
NIPBL	Human	Human	5000	5000	1250	1250
NKRF	Human	Human	2069	4012	517	1003
NOL12	Human	Human	5000	5000	1250	1250
NOLC1	Human	Human	5000	5000	1250	1250
NONO	Human	Human	3703	5000	926	1250
NOP58	Human	Human	5000	5000	1250	1250
NUDT21	Human	Human	5000	5000	1250	1250
NXF1	Human	Human	2789	5000	697	1250
PABPC4	Human	Human	5000	5000	1250	1250
PABPN1	Human	Human	5000	5000	1250	1250
PCBP1	Human	Human	5000	5000	1250	1250
PCBP2	Human	Human	5000	5000	1250	1250
PHF6	Human	Human	2138	5000	535	1250
PPIG	Human	Human	5000	5000	1250	1250
PPIL4	Human	Human	959	5000	240	1250
PRPF4	Human	Human	5000	5000	1250	1250
PRPF8	Human	Human	5000	5000	1250	1250
PTBP1	Human	Human	5000	5000	1250	1250
PUM1	Human	Human	5000	5000	1250	1250
PUM2	Human	Human	5000	5000	1250	1250
QKI	Human	Human	5000	5000	1250	1250
RBFOX1	Human	Human	5000	5000	1250	1250
RBFOX2	Human	Human	5000	5000	1250	1250
RBM10	Human	Human	1110	4522	277	1130
RBM15	Human	Human	5000	5000	1250	1250
RBM15B	Human	Human	5000	5000	1250	1250
RBM22	Human	Human	2411	5000	603	1250
RBM47	Human	Human	5000	5000	1250	1250
RBPMS	Human	Human	3227	5000	807	1250
RPS3	Human	Human	5000	5000	1250	1250
RTCB	Human	Human	5000	5000	1250	1250
SAFB	Human	Human	802	4823	200	1206
SAFB2	Human	Human	1470	5000	368	1250
SDAD1	Human	Human	5000	5000	1250	1250
SDOS	Human	Human	2667	5000	667	1250
SERBP1	Human	Human	3816	5000	954	1250
SF3A3	Human	Human	4584	5000	1146	1250
SF3B1	Human	Human	5000	5000	1250	1250
SF3B4	Human	Human	5000	5000	1250	1250
SLTM	Human	Human	4607	5000	1152	1250
SMN	Human	Human	5000	5000	1250	1250
SMNDC1	Human	Human	3050	5000	762	1250
SND1	Human	Human	5000	5000	1250	1250
SRRM4	Human	Human	5000	5000	1250	1250
SRSF1	Human	Human	5000	5000	1250	1250
SRSF10	Human	Human	5000	5000	1250	1250
SRSF3	Human	Human	5000	5000	1250	1250
SRSF7	Human	Human	5000	5000	1250	1250
SRSF9	Human	Human	3614	5000	904	1250
SSB	Human	Human	5000	5000	1250	1250
STAU1	Human	Human	5000	5000	1250	1250
SUB1	Human	Human	5000	5000	1250	1250
SUPV3L1	Human	Human	5000	5000	1250	1250
TAF15	Human	Human	5000	5000	1250	1250
TARDBP	Human	Human	5000	5000	1250	1250
TBRG4	Human	Human	5000	5000	1250	1250
TDP43	Human	Human	5000	5000	1250	1250
TIA1	Human	Human	5000	5000	1250	1250
TIAL1	Human	Human	5000	5000	1250	1250
TRA2A	Human	Human	5000	5000	1250	1250
TROVE2	Human	Human	1830	5000	457	1250
U2AF1	Human	Human	3229	5000	807	1250
U2AF2	Human	Human	5000	5000	1250	1250
U2AF65	Human	Human	5000	5000	1250	1250
UCHL5	Human	Human	5000	5000	1250	1250
UNR	Human	Human	5000	5000	1250	1250
UPF1	Human	Human	5000	5000	1250	1250
UTP18	Human	Human	2498	5000	625	1250
UTP3	Human	Human	5000	5000	1250	1250
WDR33	Human	Human	5000	5000	1250	1250
WDR43	Human	Human	4044	5000	1011	1250
WRN	Human	Human	3664	5000	916	1250
WTAP	Human	Human	1500	3964	375	991
XPO5	Human	Human	1966	5000	492	1250
XRCC6	Human	Human	2790	5000	697	1250
XRN2	Human	Human	4286	5000	1072	1250
YBX3	Human	Human	5000	5000	1250	1250
YTHDC1	Human	Human	5000	5000	1250	1250
YTHDC2	Human	Human	4662	5000	1166	1250
YTHDF1	Human	Human	5000	5000	1250	1250
YTHDF2	Human	Human	5000	5000	1250	1250
YTHDF3	Human	Human	5000	5000	1250	1250
ZC3H11A	Human	Human	5000	5000	1250	1250
ZC3H7B	Human	Human	5000	5000	1250	1250
ZNF622	Human	Human	5000	5000	1250	1250
ZNF800	Human	Human	5000	5000	1250	1250
ZRANB2	Human	Human	3162	5000	790	1250

### Sheet:  different length performance
	101nt seq no_SL	200nt seq no_SL	400nt seq no_SL	101nt seq SL	200nt seq SL	400nt seq SL	200nt str SL	200nt seq+str SL	training species	testing species
AGO2_HITS-CLIP	0.453	0.601	0.461	0.461	0.787	0.488	0.495	0.808	Human	Mouse
AGO2_iCLIP	0.487	0.851	0.485	0.503	0.866	0.514	0.552	0.861	Human	Mouse
AGO2_MiClip	0.547	0.876	0.528	0.571	0.873	0.552	0.542	0.833	Human	Mouse
AGO2_PAR-CLIP	0.52	0.858	0.531	0.515	0.83	0.545	0.513	0.818	Human	Mouse
AGO2_PureCLIP	0.51	0.831	0.504	0.494	0.862	0.514	0.521	0.872	Human	Mouse
CELF2_HITS-CLIP	0.514	0.634	0.521	0.514	0.823	0.539	0.534	0.801	Human	Mouse
ELAVL1_HITS-CLIP	0.582	0.674	0.587	0.547	0.831	0.612	0.561	0.828	Human	Mouse
FUS_HITS-CLIP	0.53	0.765	0.513	0.522	0.856	0.526	0.551	0.851	Human	Mouse
HNRNPA1_iCLIP	0.805	0.681	0.774	0.7	0.679	0.789	0.552	0.697	Human	Zebrafish
HNRNPA1_PureCLIP	0.801	0.692	0.847	0.816	0.729	0.868	0.532	0.733	Human	Zebrafish
LIN28A_HITS-CLIP	0.524	0.628	0.522	0.508	0.816	0.54	0.527	0.827	Human	Mouse
MBNL2_HITS-CLIP	0.533	0.577	0.581	0.539	0.931	0.599	0.562	0.92	Human	Mouse
PTBP1_HITS-CLIP	0.545	0.638	0.501	0.493	0.889	0.512	0.508	0.884	Human	Mouse
SRRM4_iCLIP	0.541	0.864	0.548	0.492	0.908	0.573	0.55	0.902	Human	Mouse
TAF15_HITS-CLIP	0.508	0.739	0.493	0.519	0.873	0.506	0.567	0.901	Human	Mouse
TARDBP_iCLIP	0.534	0.881	0.554	0.542	0.933	0.584	0.571	0.94	Human	Mouse
U2AF2_iCLIP	0.512	0.925	0.494	0.51	0.87	0.505	0.568	0.909	Human	Mouse
UPF1_HITS-CLIP	0.482	0.9	0.489	0.455	0.866	0.507	0.522	0.87	Human	Mouse
YTHDC2_PAR-CLIP	0.53	0.605	0.525	0.523	0.894	0.546	0.506	0.887	Human	Mouse
101nt/200nt/400nt	input length
seq	only sequence
str	only structure
seq+str	sequence+structure
SL/no_SL	using smoothing label or not

### Sheet: ML and DL performance
				machine learning model							deep learning model
dataset_name	training species	testing species	MuSIC	KNN	Random Forest	SVM	XGBoost	Decision Tree	Logistic Regression	Naive Bayes	BiGRU	BiLSTM	GRU	LSTM	ResNet	RNN	Transformer	VGG16	Xception
AGO2_HITS-CLIP_Mouse	Human	Mouse	0.771	0.522	0.486	0.473	0.487	0.494	0.477	0.455	0.743	0.741	0.758	0.76	0.777	0.486	0.568	0.818	0.8
AGO2_iCLIP_Mouse	Human	Mouse	0.838	0.538	0.555	0.573	0.558	0.508	0.549	0.576	0.842	0.842	0.856	0.847	0.795	0.516	0.5	0.854	0.804
AGO2_MiClip_Mouse	Human	Mouse	0.833	0.561	0.548	0.554	0.566	0.48	0.509	0.559	0.832	0.831	0.851	0.841	0.805	0.565	0.608	0.817	0.799
AGO2_PAR-CLIP_Mouse	Human	Mouse	0.806	0.536	0.527	0.5	0.503	0.527	0.473	0.498	0.798	0.809	0.761	0.775	0.734	0.51	0.559	0.793	0.753
AGO2_PureCLIP_Mouse	Human	Mouse	0.871	0.532	0.561	0.565	0.586	0.518	0.545	0.565	0.827	0.823	0.832	0.828	0.813	0.551	0.566	0.861	0.811
CELF2_HITS-CLIP_Mouse	Human	Mouse	0.796	0.527	0.53	0.538	0.537	0.494	0.522	0.539	0.786	0.776	0.75	0.792	0.77	0.522	0.596	0.813	0.817
ELAVL1_HITS-CLIP_Mouse	Human	Mouse	0.857	0.605	0.646	0.642	0.632	0.58	0.596	0.643	0.627	0.601	0.696	0.577	0.596	0.587	0.5	0.79	0.628
FUS_HITS-CLIP_Mouse	Human	Mouse	0.831	0.53	0.558	0.577	0.567	0.502	0.546	0.614	0.805	0.841	0.817	0.815	0.789	0.528	0.557	0.83	0.784
HNRNPA1_iCLIP_Danre	Human	Zebrafish	0.7	0.545	0.612	0.622	0.602	0.533	0.527	0.629	0.676	0.665	0.664	0.644	0.71	0.572	0.608	0.708	0.705
HNRNPA1_PureCLIP_Danre	Human	Zebrafish	0.737	0.536	0.581	0.587	0.593	0.527	0.575	0.616	0.653	0.654	0.671	0.67	0.664	0.536	0.5	0.727	0.672
LIN28A_HITS-CLIP_Mouse	Human	Mouse	0.809	0.527	0.534	0.555	0.558	0.505	0.541	0.559	0.787	0.803	0.795	0.785	0.762	0.581	0.595	0.806	0.758
MBNL2_HITS-CLIP_Mouse	Human	Mouse	0.912	0.545	0.559	0.583	0.586	0.503	0.558	0.587	0.753	0.824	0.805	0.784	0.803	0.608	0.593	0.815	0.788
PTBP1_HITS-CLIP_Mouse	Human	Mouse	0.884	0.569	0.551	0.554	0.553	0.542	0.552	0.562	0.871	0.845	0.852	0.8	0.851	0.591	0.532	0.866	0.774
SRRM4_iCLIP_Mouse	Human	Mouse	0.927	0.543	0.515	0.534	0.529	0.503	0.515	0.521	0.853	0.788	0.86	0.866	0.847	0.528	0.583	0.884	0.804
TAF15_HITS-CLIP_Mouse	Human	Mouse	0.904	0.494	0.515	0.508	0.501	0.52	0.512	0.455	0.808	0.484	0.813	0.485	0.686	0.493	0.486	0.854	0.659
TARDBP_iCLIP_Mouse	Human	Mouse	0.933	0.536	0.552	0.545	0.545	0.501	0.528	0.567	0.856	0.804	0.867	0.816	0.843	0.572	0.5	0.903	0.763
U2AF2_iCLIP_Mouse	Human	Mouse	0.926	0.509	0.513	0.51	0.524	0.506	0.509	0.503	0.853	0.826	0.861	0.848	0.904	0.543	0.517	0.917	0.887
UPF1_HITS-CLIP_Mouse	Human	Mouse	0.885	0.524	0.484	0.528	0.556	0.489	0.504	0.544	0.723	0.79	0.718	0.754	0.774	0.536	0.513	0.797	0.743
YTHDC2_PAR-CLIP_Mouse	Human	Mouse	0.881	0.528	0.514	0.507	0.515	0.509	0.494	0.489	0.804	0.841	0.843	0.864	0.774	0.495	0.5	0.889	0.765
