## Supplementary Table 4: Prediction performance of MuSIC for "Augmented prediction of multi-species protein–RNA interactions using evolutionary conservation of RNA-binding proteins"

### Sheet: cross species performance
			AUC									PRAUC					ACC
	training species	testing species	MuSIC	PrismNet	HDRNet	GraphProt	DeepBind			training species	testing species	MuSIC	PrismNet	HDRNet	DeepBind	GraphProt	MuSIC	PrismNet	HDRNet	DeepBind	GraphProt
AGO2_HITS-CLIP_Human	Human	Mouse	0.811	0.6	0.6698	0.6697	0.74203		AGO2_HITS-CLIP	Human	Mouse	0.655864	0.5455	0.593018	0.5507	0.5916	0.725634	0.7066	0.3348	0.6853	0.6253
AGO2_HITS-CLIP_Mouse	Mouse	Human	0.647	0.583	0.6669	0.6027	0.49795		AGO2_iCLIP	Human	Mouse	0.845259	0.7791	0.822231	0.7772	0.804	0.6934	0.5153	0.5	0.6699	0.5992
AGO2_iCLIP_Human	Human	Mouse	0.843	0.755	0.8084	0.7785	0.78473		AGO2_MiClip	Human	Mouse	0.739144	0.6203	0.662479	0.5917	0.6227	0.750533	0.7398	0.430353	0.684	0.6858
AGO2_iCLIP_Mouse	Mouse	Human	0.733	0.697	0.7342	0.7311	0.62919		AGO2_PAR-CLIP	Human	Mouse	0.683989	0.5925	0.652368	0.529	0.5604	0.716207	0.6932	0.327393	0.6197	0.6593
AGO2_MiClip_Human	Human	Mouse	0.798	0.604	0.7831	0.8612	0.72823		AGO2_PureCLIP	Human	Mouse	0.846794	0.7913	0.851236	0.7405	0.7889	0.7684	0.7172	0.5	0.6742	0.5997
AGO2_MiClip_Mouse	Mouse	Human	0.739	0.662	0.6622	0.7238	0.48132		CELF2_HITS-CLIP	Human	Mouse	0.676066	0.5465	0.586548	0.5203	0.593	0.735775	0.7172	0.679944	0.6832	0.6652
AGO2_PAR-CLIP_Human	Human	Mouse	0.831	0.744	0.7904	0.6263	0.74346		ELAVL1_HITS-CLIP	Human	Mouse	0.74372	0.5776	0.597779	0.493	0.6731	0.735119	0.7098	0.653614	0.6216	0.6249
AGO2_PAR-CLIP_Mouse	Mouse	Human	0.623	0.669	0.6908	0.5794	0.53535		FUS_HITS-CLIP	Human	Mouse	0.826308	0.7517	0.782462	0.7441	0.7319	0.737	0.6021	0.5	0.6842	0.6054
AGO2_PureCLIP_Human	Human	Mouse	0.871	0.747	0.7809	0.8199	0.75433		HNRNPA1_iCLIP	Human	Mouse	0.699988	0.6488	0.655298	0.615	0.6683	0.6081	0.5798	0.5742	0.5813	0.569
AGO2_PureCLIP_Mouse	Mouse	Human	0.76	0.712	0.7501	0.7507	0.63575		HNRNPA1_PureCLIP	Human	Mouse	0.712155	0.626	0.677731	0.642	0.6762	0.629	0.5909	0.5006	0.5707	0.5409
CELF2_HITS-CLIP_Human	Human	Mouse	0.843	0.707	0.7315	0.6573	0.76177		LIN28A_HITS-CLIP	Human	Mouse	0.697947	0.5733	0.623228	0.5742	0.595	0.754158	0.7355	0.673129	0.6752	0.6826
CELF2_HITS-CLIP_Mouse	Mouse	Human	0.732	0.725	0.7216	0.8022	0.61327		MBNL2_HITS-CLIP	Human	Mouse	0.9045	0.6484	0.661651	0.5508	0.6413	0.853488	0.6698	0.343023	0.6902	0.7085
ELAVL1_HITS-CLIP_Human	Human	Mouse	0.843	0.72	0.6714	0.8086	0.49444		PTBP1_HITS-CLIP	Human	Mouse	0.729323	0.6036	0.640821	0.7011	0.5566	0.685139	0.7348	0.657289	0.7552	0.6398
ELAVL1_HITS-CLIP_Mouse	Mouse	Human	0.846	0.895	0.833	0.9041	0.45238		SRRM4_iCLIP	Human	Mouse	0.871485	0.6824	0.763113	0.7258	0.5992	0.7516	0.6157	0.5	0.6441	0.5352
FUS_HITS-CLIP_Human	Human	Mouse	0.841	0.749	0.7442	0.7365	0.76073		TAF15_HITS-CLIP	Human	Mouse	0.843388	0.6425	0.663745	0.4465	0.6372	0.732099	0.7211	0.672956	0.6146	0.6375
FUS_HITS-CLIP_Mouse	Mouse	Human	0.713	0.684	0.7176	0.7238	0.64862		TARDBP_iCLIP	Human	Mouse	0.95379	0.7063	0.754384	0.7129	0.6663	0.7188	0.5432	0.5023	0.6217	0.5156
HNRNPA1_iCLIP_Human	Human	Zebrafish	0.693	0.644	0.6619	0.7057	0.6567		U2AF2_iCLIP	Human	Mouse	0.932666	0.7187	0.721599	0.7175	0.6903	0.8499	0.6501	0.5	0.6517	0.5906
HNRNPA1_iCLIP_Zebrafish	Zebrafish	Human	0.641	0.648	0.695	0.7153	0.51558		UPF1_HITS-CLIP	Human	Mouse	0.805066	0.5338	0.633121	0.5832	0.4708	0.783567	0.688	0.347648	0.6721	0.5509
HNRNPA1_PureCLIP_Human	Human	Zebrafish	0.73	0.672	0.6568	0.6919	0.64877		YTHDC2_PAR-CLIP	Human	Mouse	0.888373	0.6593	0.725509	0.7128	0.6142	0.762	0.5202	0.5471	0.6566	0.5661
HNRNPA1_PureCLIP_Zebrafish	Zebrafish	Human	0.699	0.635	0.7094	0.7156	0.57891
LIN28A_HITS-CLIP_Human	Human	Mouse	0.846	0.717	0.7732	0.6948	0.76604
LIN28A_HITS-CLIP_Mouse	Mouse	Human	0.757	0.683	0.7469	0.7724	0.56229
MBNL2_HITS-CLIP_Human	Human	Mouse	0.823	0.823	0.8488	0.7624	0.74471
MBNL2_HITS-CLIP_Mouse	Mouse	Human	0.676	0.668	0.7433	0.7686	0.42519
PTBP1_HITS-CLIP_Human	Human	Mouse	0.912	0.714	0.5563	0.7695	0.71895
PTBP1_HITS-CLIP_Mouse	Mouse	Human	0.674	0.607	0.6815	0.6967	0.50529
SRRM4_iCLIP_Human	Human	Mouse	0.879	0.665	0.7004	0.7151	0.73692
SRRM4_iCLIP_Mouse	Mouse	Human	0.679	0.709	0.713	0.715	0.59273
TAF15_HITS-CLIP_Human	Human	Mouse	0.928	0.759	0.7547	0.7235	0.50407
TAF15_HITS-CLIP_Mouse	Mouse	Human	0.705	0.608	0.6776	0.6388	0.554925
TARDBP_iCLIP_Human	Human	Mouse	0.941	0.664	0.716	0.7009	0.75143
TARDBP_iCLIP_Mouse	Mouse	Human	0.74	0.717	0.739	0.8217	0.61088
U2AF2_iCLIP_Human	Human	Mouse	0.941	0.674	0.7234	0.7148	0.758
U2AF2_iCLIP_Mouse	Mouse	Human	0.744	0.64	0.7269	0.7439	0.64957
UPF1_HITS-CLIP_Human	Human	Mouse	0.786	0.723	0.7723	0.6495	0.73153
UPF1_HITS-CLIP_Mouse	Mouse	Human	0.652	0.615	0.605	0.6189	0.55667
YTHDC2_PAR-CLIP_Human	Human	Mouse	0.887	0.681	0.6984	0.6726	0.71211
YTHDC2_PAR-CLIP_Mouse	Mouse	Human	0.664	0.634	0.725	0.6558	0.63239

### Sheet: within species performance
			AUC
	training species	testing species	MUSIC	PrismNet	HDRNet	GraphProt	DeepBind
AGO2_HITS-CLIP_Human	Human	Human	0.8851	0.891	0.8821	0.7431	0.762813
AGO2_HITS-CLIP_Mouse	Mouse	Mouse	0.904	0.837	0.7968	0.7571	0.54549
AGO2_iCLIP_Human	Human	Human	0.8654	0.811	0.7891	0.7449	0.733101
AGO2_iCLIP_Mouse	Mouse	Mouse	0.947	0.885	0.8866	0.808	0.72507
AGO2_MiClip_Human	Human	Human	0.8659	0.854	0.8174	0.7481	0.776435
AGO2_MiClip_Mouse	Mouse	Mouse	0.841	0.823	0.6902	0.8438	0.56662
AGO2_PAR-CLIP_Human	Human	Human	0.8942	0.844	0.8315	0.7729	0.775897
AGO2_PAR-CLIP_Mouse	Mouse	Mouse	0.897	0.838	0.8973	0.7849	0.58992
AGO2_PureCLIP_Human	Human	Human	0.8501	0.776	0.7826	0.7434	0.7767
AGO2_PureCLIP_Mouse	Mouse	Mouse	0.943	0.865	0.8786	0.8395	0.77147
CELF2_HITS-CLIP_Human	Human	Human	0.9212	0.94	0.9054	0.8974	0.811501
CELF2_HITS-CLIP_Mouse	Mouse	Mouse	0.899	0.813	0.8791	0.7928	0.57434
ELAVL1_HITS-CLIP_Human	Human	Human	0.9777	0.976	0.9884	0.9539	0.738107
ELAVL1_HITS-CLIP_Mouse	Mouse	Mouse	0.957	0.752	0.7639	0.8667	0.53084
FUS_HITS-CLIP_Human	Human	Human	0.8034	0.768	0.7913	0.735	0.708523
FUS_HITS-CLIP_Mouse	Mouse	Mouse	0.916	0.835	0.8636	0.8031	0.76416
HNRNPA1_iCLIP_Human	Human	Human	0.9199	0.885	0.8567	0.8036	0.769208
HNRNPA1_iCLIP_Zebrafish	Mouse	Mouse	0.864	0.799	0.8368	0.7402	0.64638
HNRNPA1_PureCLIP_Human	Human	Human	0.844	0.848	0.8899	0.7483	0.741638
HNRNPA1_PureCLIP_Zebrafish	Mouse	Mouse	0.872	0.79	0.8442	0.7725	0.6811
LIN28A_HITS-CLIP_Human	Human	Human	0.8547	0.828	0.8273	0.7599	0.779481
LIN28A_HITS-CLIP_Mouse	Mouse	Mouse	0.916	0.859	0.8721	0.7562	0.72074
MBNL2_HITS-CLIP_Human	Human	Human	0.8653	0.828	0.8118	0.7895	0.76571
MBNL2_HITS-CLIP_Mouse	Mouse	Mouse	0.867	0.734	0.8462	0.6296	0.57402
PTBP1_HITS-CLIP_Human	Human	Human	0.8622	0.791	0.7935	0.745	0.776894
PTBP1_HITS-CLIP_Mouse	Mouse	Mouse	0.963	0.828	0.7625	0.7595	0.51344
SRRM4_iCLIP_Human	Human	Human	0.8786	0.84	0.7767	0.7535	0.754358
SRRM4_iCLIP_Mouse	Mouse	Mouse	0.991	0.848	0.8708	0.8195	0.75503
TAF15_HITS-CLIP_Human	Human	Human	0.8214	0.775	0.8111	0.7519	0.633052
TAF15_HITS-CLIP_Mouse	Mouse	Mouse	0.963	0.755	0.8176	0.7377	0.49847
TARDBP_iCLIP_Human	Human	Human	0.9108	0.885	0.8566	0.8572	0.75583
TARDBP_iCLIP_Mouse	Mouse	Mouse	0.992	0.872	0.8927	0.8264	0.77825
U2AF2_iCLIP_Human	Human	Human	0.941	0.911	0.8978	0.8597	0.757427
U2AF2_iCLIP_Mouse	Mouse	Mouse	0.994	0.866	0.8793	0.8318	0.75008
UPF1_HITS-CLIP_Human	Human	Human	0.9021	0.935	0.9156	0.9081	0.755088
UPF1_HITS-CLIP_Mouse	Mouse	Mouse	0.834	0.792	0.7784	0.7714	0.55303
YTHDC2_PAR-CLIP_Human	Human	Human	0.9197	0.878	0.8563	0.7461	0.758907
YTHDC2_PAR-CLIP_Mouse	Mouse	Mouse	0.995	0.851	0.8812	0.8164	0.75505
AARS	Human	Human	0.814	0.789	0.8192	0.6774	0.64552
AATF	Human	Human	0.876	0.881	0.8667	0.6593	0.62834
ACI	Human	Human	0.857	0.84	0.8869	0.7027	0.65171
AGGF1	Human	Human	0.943	0.908	0.8916	0.7544	0.61803
AGO2	Human	Human	0.927	0.875	0.9143	0.7396	0.64135
AKAP1	Human	Human	0.923	0.885	0.8831	0.7823	0.74317
AKAP8L	Human	Human	0.849	0.868	0.8555	0.6758	0.64737
ALKBH1	Human	Human	0.811	0.79	0.8793	0.6904	0.6545
ALKBH5	Human	Human	0.766	0.727	0.7839	0.5692	0.61084
ALYREF	Human	Human	0.789	0.766	0.8007	0.5749	0.60506
APOBEC3C	Human	Human	0.86	0.869	0.8545	0.6809	0.69282
AQR	Human	Human	0.915	0.892	0.9275	0.6469	0.72499
ATXN2	Human	Human	0.92	0.886	0.9228	0.7183	0.59485
BCLAF1	Human	Human	0.95	0.941	0.89	0.8303	0.72585
BUD13	Human	Human	0.913	0.882	0.9063	0.7114	0.72653
CAPRIN1	Human	Human	0.824	0.795	0.8422	0.6289	0.62389
CDC40	Human	Human	0.868	0.857	0.8435	0.6155	0.67808
CELF2	Human	Human	0.958	0.939	0.901	0.8165	0.58906
CHTOP	Human	Human	0.778	0.744	0.8227	0.5927	0.64705
CNBP	Human	Human	0.883	0.86	0.8513	0.5881	0.5856
CPEB4	Human	Human	0.876	0.835	0.8457	0.615	0.60428
CPSF1	Human	Human	0.796	0.754	0.7663	0.652	0.62874
CPSF2	Human	Human	0.79	0.787	0.8571	0.6346	0.6196
CPSF3	Human	Human	0.735	0.711	0.7718	0.5891	0.61526
CPSF4	Human	Human	0.759	0.721	0.7476	0.5368	0.6252
CPSF6	Human	Human	0.903	0.883	0.9287	0.7025	0.60295
CPSF7	Human	Human	0.907	0.901	0.9265	0.7431	0.61443
CSTF2	Human	Human	0.927	0.866	0.8754	0.7443	0.61763
CSTF2T	Human	Human	0.917	0.927	0.9153	0.7412	0.65264
DDX24	Human	Human	0.888	0.881	0.919	0.6936	0.7516
DDX3	Human	Human	0.928	0.903	0.8866	0.72	0.66408
DDX3X	Human	Human	0.955	0.92	0.9006	0.744	0.67335
DDX51	Human	Human	0.885	0.871	0.8614	0.6969	0.60546
DDX55	Human	Human	0.872	0.85	0.8921	0.7024	0.68416
DDX59	Human	Human	0.878	0.852	0.856	0.6968	0.67469
DDX6	Human	Human	0.882	0.843	0.8721	0.7015	0.66712
DGCR8	Human	Human	0.852	0.818	0.8648	0.6966	0.6541
DHX30	Human	Human	0.843	0.83	0.82	0.7034	0.62871
DICER1	Human	Human	0.749	0.718	0.7739	0.5935	0.6019
DIS3L2	Human	Human	0.803	0.817	0.855	0.6033	0.67293
DKC1	Human	Human	0.94	0.942		0.6596	0.75077
DROSHA	Human	Human	0.901	0.868	0.8743	0.744	0.6326
EFTUD2	Human	Human	0.914	0.9	0.9092	0.7632	0.5943
EIF3A	Human	Human	0.869	0.849	0.8824	0.7382	0.63788
EIF3B	Human	Human	0.861	0.845	0.8809	0.7262	0.59527
EIF3D	Human	Human	0.873	0.862	0.8857	0.734	0.6096
EIF3G	Human	Human	0.871	0.815	0.8317	0.6916	0.60372
EIF3H	Human	Human	0.851	0.831	0.8558	0.694	0.69886
EIF4A3	Human	Human	0.797	0.756	0.7648	0.5702	0.64888
EIF4G2	Human	Human	0.908	0.907	0.9007	0.7129	0.69661
ELAVL1	Human	Human	0.986	0.981	0.975	0.9088	0.63802
EWSR1	Human	Human	0.84	0.892	0.8703	0.6924	0.68575
FAM120A	Human	Human	0.897	0.854	0.8594	0.7607	0.71089
FASTKD2	Human	Human	0.837	0.802	0.8296	0.6793	0.64774
FBL	Human	Human	0.86	0.856	0.8265	0.7083	0.68512
FIP1L1	Human	Human	0.841	0.809	0.8528	0.6387	0.60788
FMR1	Human	Human	0.876	0.843	0.8922	0.7262	0.62611
FTO	Human	Human	0.89	0.891	0.9066	0.748	0.66933
FUBP3	Human	Human	0.951	0.93	0.9318	0.8449	0.63237
FUS	Human	Human	0.857	0.904	0.932	0.6684	0.63289
FXR1	Human	Human	0.82	0.908	0.9301	0.6971	0.67629
FXR2	Human	Human	0.912	0.884	0.8487	0.7021	0.69903
G3BP1	Human	Human	0.915	0.919	0.9404	0.7239	0.77565
GEMIN5	Human	Human	0.925	0.91	0.9368	0.7627	0.62112
GPKOW	Human	Human	0.868	0.871	0.8382	0.6618	0.69371
GRSF1	Human	Human	0.934	0.935	0.9198	0.7389	0.63977
GRWD1	Human	Human	0.953	0.934	0.9516	0.7786	0.76608
GTF2F1	Human	Human	0.941	0.928	0.9385	0.7813	0.65986
HLTF	Human	Human	0.875	0.824	0.8591	0.7178	0.7285
HNRNPA1	Human	Human	0.916	0.862	0.8345	0.7428	0.67834
HNRNPC	Human	Human	0.965	0.938	0.9035	0.834	0.61974
HNRNPD	Human	Human	0.853	0.894	0.9148	0.7109	0.68036
HNRNPF	Human	Human	0.792	0.704	0.7425	0.5393	0.58982
HNRNPH	Human	Human	0.931	0.932	0.8969	0.7873	0.69606
HNRNPK	Human	Human	0.937	0.936	0.9384	0.846	0.6905
HNRNPL	Human	Human	0.947	0.951	0.9579	0.7875	0.71998
HNRNPM	Human	Human	0.887	0.885	0.9007	0.766	0.63421
HNRNPU	Human	Human	0.8	0.753	0.8138	0.6807	0.67181
IGF2BP1	Human	Human	0.902	0.887	0.908	0.7623	0.67543
IGF2BP2	Human	Human	0.942	0.939	0.94	0.8195	0.66424
IGF2BP3	Human	Human	0.921	0.918	0.924	0.8135	0.63664
ILF3	Human	Human	0.907	0.879	0.8889	0.6066	0.73087
KHSRP	Human	Human	0.929	0.923	0.9282	0.7967	0.65767
LARP4	Human	Human	0.937	0.903	0.8218	0.7383	0.68303
LARP7	Human	Human	0.861	0.88	0.8568	0.5749	0.70052
LIN28A	Human	Human	0.806	0.769	0.811	0.6196	0.67679
LIN28B	Human	Human	0.929	0.935	0.9423	0.7783	0.69809
LSM11	Human	Human	0.88	0.823	0.8777	0.6882	0.70299
MATR3	Human	Human	0.927	0.89	0.9183	0.7619	0.56862
MBNL2	Human	Human	0.856	0.824	0.8263	0.7252	0.66491
METAP2	Human	Human	0.95	0.92	0.9474	0.7703	0.77084
METTL14	Human	Human	0.877	0.889	0.7931	0.5329	0.69003
METTL3	Human	Human	0.853	0.875	0.9267	0.647	0.62565
MKRN1	Human	Human	0.888	0.832	0.8161	0.6417	0.67095
MOV10	Human	Human	0.888	0.865	0.879	0.7933	0.67548
MTPAP	Human	Human	0.871	0.825	0.8152	0.711	0.66716
NCBP2	Human	Human	0.967	0.954	0.9495	0.7894	0.64801
NCBP3	Human	Human	0.808	0.8	0.8573	0.696	0.65646
NIP7	Human	Human	0.843	0.839	0.829	0.5126	0.64651
NIPBL	Human	Human	0.816	0.784	0.8052	0.6884	0.67317
NKRF	Human	Human	0.894	0.893	0.8964	0.7102	0.59869
NOL12	Human	Human	0.859	0.854	0.8718	0.7191	0.72421
NOLC1	Human	Human	0.89	0.874	0.9138	0.7129	0.68518
NONO	Human	Human	0.845	0.82	0.843	0.7291	0.61467
NOP58	Human	Human	0.885	0.919	0.9447	0.7506	0.73607
NUDT21	Human	Human	0.84	0.812	0.8029	0.6823	0.63962
NXF1	Human	Human	0.778	0.793	0.7783	0.528	0.56182
PABPC4	Human	Human	0.929	0.905	0.8118	0.6993	0.67484
PABPN1	Human	Human	0.917			0.728
PCBP1	Human	Human	0.938	0.937	0.9399	0.7871	0.70455
PCBP2	Human	Human	0.948	0.939	0.9318	0.8461	0.6963
PHF6	Human	Human	0.846	0.831	0.8483	0.6143	0.62545
PPIG	Human	Human	0.936	0.932	0.9577	0.7418	0.77725
PPIL4	Human	Human	0.935	0.901	0.8852	0.6544	0.63833
PRPF4	Human	Human	0.914	0.918	0.9191	0.7913	0.65403
PRPF8	Human	Human	0.886	0.876	0.9197	0.7113	0.65143
PTBP1	Human	Human	0.943	0.93	0.9557	0.8163	0.67519
PUM1	Human	Human	0.915	0.884	0.8662	0.7329	0.73985
PUM2	Human	Human	0.947	0.95	0.946	0.7267	0.84054
QKI	Human	Human	0.872	0.851	0.8928	0.6378	0.599
RBFOX1	Human	Human	0.939	0.924	0.9503	0.814	0.7142
RBFOX2	Human	Human	0.886	0.87	0.8756	0.7003	0.66788
RBM10	Human	Human	0.867	0.871	0.9336	0.5457	0.68689
RBM15	Human	Human	0.804	0.768	0.8628	0.6227	0.63558
RBM15B	Human	Human	0.823	0.798	0.8558	0.6669	0.64451
RBM22	Human	Human	0.826	0.788	0.8311	0.5804	0.59873
RBM47	Human	Human	0.86	0.794	0.8311	0.6979	0.65739
RBPMS	Human	Human	0.908	0.938	0.9358	0.7392	0.68443
RPS3	Human	Human	0.957	0.926	0.9621	0.7777	0.78837
RTCB	Human	Human	0.79	0.755	0.7986	0.6715	0.62973
SAFB	Human	Human	0.926	0.914	0.8654	0.6182	0.6224
SAFB2	Human	Human	0.91	0.881	0.8529	0.6238	0.55246
SDAD1	Human	Human	0.871	0.84	0.8909	0.7265	0.71029
SDOS	Human	Human	0.796	0.77	0.8289	0.5907	0.57063
SERBP1	Human	Human	0.898	0.893	0.9155	0.6955	0.64965
SF3A3	Human	Human	0.842	0.826	0.8119	0.6691	0.67816
SF3B1	Human	Human	0.835	0.809	0.8585	0.6863	0.65313
SF3B4	Human	Human	0.881	0.87	0.9221	0.7095	0.65469
SLTM	Human	Human	0.859	0.829	0.8648	0.712	0.6438
SMN	Human	Human	0.928	0.921	0.9544	0.758	0.70971
SMNDC1	Human	Human	0.867	0.86	0.8733	0.6258	0.68273
SND1	Human	Human	0.975	0.96	0.9054	0.8065	0.7962
SRRM4	Human	Human	0.836	0.81	0.8644	0.6625	0.63335
SRSF1	Human	Human	0.947	0.947	0.874	0.7828	0.65514
SRSF10	Human	Human	0.851	0.854	0.8876	0.6998	0.68166
SRSF3	Human	Human	0.887	0.915	0.9187	0.7018	0.73084
SRSF7	Human	Human	0.827	0.854	0.8761	0.6672	0.70761
SRSF9	Human	Human	0.847	0.888	0.8688	0.6617	0.66123
SSB	Human	Human	0.851	0.859	0.8486	0.7327	0.65936
STAU1	Human	Human	0.853	0.83	0.8732	0.6804	0.70278
SUB1	Human	Human	0.924	0.914	0.8562	0.7609	0.66338
SUPV3L1	Human	Human	0.832	0.806	0.8325	0.6903	0.67685
TAF15	Human	Human	0.838	0.921	0.919	0.6321	0.70314
TARDBP	Human	Human	0.951	0.95	0.9372	0.8503	0.67014
TBRG4	Human	Human	0.8	0.762	0.8367	0.6535	0.67143
TDP43	Human	Human	0.897	0.861	0.899	0.7355	0.71414
TIA1	Human	Human	0.899	0.903	0.921	0.7703	0.68092
TIAL1	Human	Human	0.891	0.899	0.9165	0.7665	0.66702
TRA2A	Human	Human	0.945	0.928	0.9317	0.8372	0.73908
TROVE2	Human	Human	0.872	0.88	0.8635	0.6199	0.70353
U2AF1	Human	Human	0.87	0.878	0.8513	0.6371	0.70114
U2AF2	Human	Human	0.911	0.887	0.9537	0.7628	0.74478
U2AF65	Human	Human	0.855	0.832	0.9006	0.7125	0.68837
UCHL5	Human	Human	0.954	0.953	0.9143	0.8208	0.76418
UNR	Human	Human	0.861	0.831	0.8668	0.701	0.68036
UPF1	Human	Human	0.949	0.926	0.9632	0.8183	0.60975
UTP18	Human	Human	0.835	0.837	0.839	0.623	0.68244
UTP3	Human	Human	0.861	0.846	0.8384	0.6822	0.67932
WDR33	Human	Human	0.909	0.91	0.9051	0.6926	0.7138
WDR43	Human	Human	0.848	0.827	0.8595	0.6831	0.71517
WRN	Human	Human	0.808	0.807	0.8089	0.6563	0.65385
WTAP	Human	Human	0.832	0.864	0.7256	0.5038	0.59913
XPO5	Human	Human	0.9	0.894	0.8736	0.6357	0.71089
XRCC6	Human	Human	0.818	0.799	0.852	0.6428	0.64767
XRN2	Human	Human	0.849	0.884	0.8961	0.7234	0.65355
YBX3	Human	Human	0.988	0.988	0.9925	0.8131	0.80671
YTHDC1	Human	Human	0.89	0.859	0.9091	0.6948	0.62413
YTHDC2	Human	Human	0.793	0.789	0.783	0.5826	0.62639
YTHDF1	Human	Human	0.866	0.807	0.9075	0.6946	0.65384
YTHDF2	Human	Human	0.791	0.755	0.8031	0.6874	0.64197
YTHDF3	Human	Human	0.8	0.771	0.849	0.6627	0.6811
ZC3H11A	Human	Human	0.895	0.852	0.8718	0.7495	0.70626
ZC3H7B	Human	Human	0.925	0.91	0.9054	0.8116	0.60813
ZNF622	Human	Human	0.951	0.937	0.9495	0.7867	0.76974
ZNF800	Human	Human	0.934	0.905	0.886	0.7283	0.73587
ZRANB2	Human	Human	0.869	0.845	0.8483	0.6714	0.64126

### Sheet: overlap ratio clip sites
		MuSIC	PrismNet	GraphProt	DeepBind
MOUSE	AGO2	0.278457	0.0545071	0.0287324	0.0505182
	CELF2	0.139735
	CPSF6	0.175176	0.0388514	0.00265988	0.0291668
	ELAVL1	0.0480956	0.0366991	0	0.0329937
	FAM120A	0.03799	0.041242	0.00183722	0.0341815
	FMR1	0.175158	0.0544078	0.00145773	0.0351368
	FUS	0.169841	0.0336583	0.0327066	0.0324992
	LIN28A	0.109186	0.0513011	0.0119957	0.0437363
	MBNL2	0.024894
	PTBP1	0.0957577	0.0580393	0.00135257	0.0357139
	RBFOX1	0.0696842
	RBFOX2	0.0310469	0.0736704	0.021625	0.0583702
	RBM10	0.0173473	0.241551	0.0192025	0.233302
	SRRM4	0.248141	0.0924024	0.0192432	0.0699151
	SRSF1	0.094041	0.063067	0.00906417	0.0452668
	SRSF3	0.155027	0.0534398	0.038581	0.0451613
	SRSF7	0.174294	0.0356024	0.0150892	0.0254523
	TAF15	0.0815144	0.0362023	0.00129798	0.0305553
	TARDBP	0.182229	0.150582		0.118079
	U2AF2	0.234033	0.0644274	0.0205747	0.0462383
	UPF1	0.20733	0.0188614	0.00156413	0.0113361
	YTHDC2	0.225237	0.220219	0.0530759
Zebrafish	HNRNPA1	0.198738	0.123298	0.00954193	0.107725
