## Supplementary Table 6: Consistency of SNV effects for "Augmented prediction of multi-species protein–RNA interactions using evolutionary conservation of RNA-binding proteins"

### Sheet: eCLIP HepG2 bam 103rbp
AGGF1	https://encode-public.s3.amazonaws.com/2016/03/11/9f3f5f58-1429-4029-a639-31eb387f92b2/ENCFF036HIA.bam
AGGF1	https://encode-public.s3.amazonaws.com/2016/03/11/371ff521-3e44-48bc-b609-5181bb98009d/ENCFF948TWD.bam
AKAP1	https://encode-public.s3.amazonaws.com/2018/04/29/22126ad0-310b-499e-b38f-69a6a4c7c6a1/ENCFF430MTS.bam
AKAP1	https://encode-public.s3.amazonaws.com/2018/04/29/c444cc95-8639-4f8a-b07b-896e1c4a1904/ENCFF847SYN.bam
AQR	https://encode-public.s3.amazonaws.com/2018/04/29/82f78349-3a0c-40a4-8b19-47482744c422/ENCFF615YND.bam
AQR	https://encode-public.s3.amazonaws.com/2018/04/29/9b3b4047-971e-4591-8b7a-c411f7f88558/ENCFF072DMC.bam
BCCIP	https://encode-public.s3.amazonaws.com/2016/03/23/f7fbf837-c3e6-41df-a274-03df8efd6092/ENCFF005HRW.bam
BCCIP	https://encode-public.s3.amazonaws.com/2016/03/23/4b03e127-830a-4042-a0b0-fbc0ad8c231a/ENCFF731PYG.bam
BCLAF1	https://encode-public.s3.amazonaws.com/2018/04/29/c8a5be28-c7c9-4b50-98f3-9d65f53dea60/ENCFF376EDQ.bam
BCLAF1	https://encode-public.s3.amazonaws.com/2018/04/29/456a94ce-14ee-4156-a416-58a63e1b05ee/ENCFF139XGO.bam
BUD13	https://encode-public.s3.amazonaws.com/2016/03/24/cbae5ae0-1231-40f0-921a-4d19ffdc28d1/ENCFF592BEM.bam
BUD13	https://encode-public.s3.amazonaws.com/2016/03/24/d20ce5af-b1fa-4613-b8a0-517a4719e4eb/ENCFF094VWE.bam
CDC40	https://encode-public.s3.amazonaws.com/2016/03/11/cd7982a1-2a77-4e70-93db-14915df88344/ENCFF171MEK.bam
CDC40	https://encode-public.s3.amazonaws.com/2016/03/11/5a8f9e89-6476-4b48-b05d-c38a9e78818a/ENCFF282MQX.bam
CSTF2	https://encode-public.s3.amazonaws.com/2016/08/04/0f743bc1-9629-4aa0-a27d-748a9bdaa4e2/ENCFF175HHG.bam
CSTF2	https://encode-public.s3.amazonaws.com/2016/08/04/6cf88687-2e3a-4b3a-a3ab-ad43cfc6cc36/ENCFF103BFG.bam
CSTF2T	https://encode-public.s3.amazonaws.com/2016/03/24/f965e794-0a96-4fca-8042-0972b87703ee/ENCFF346HHC.bam
CSTF2T	https://encode-public.s3.amazonaws.com/2016/03/24/444ec1fa-ae30-45b4-9043-d11894252acb/ENCFF268ECW.bam
DDX3X	https://encode-public.s3.amazonaws.com/2016/03/24/55f1276f-ccfb-4a59-acde-168667beee85/ENCFF984UNN.bam
DDX3X	https://encode-public.s3.amazonaws.com/2016/03/24/bd362ebf-f341-4e1b-88c7-e82c42780292/ENCFF889OOU.bam
DDX52	https://encode-public.s3.amazonaws.com/2018/04/29/62fb3305-0dcf-4686-9533-3b6af52a8d33/ENCFF356MCF.bam
DDX52	https://encode-public.s3.amazonaws.com/2018/04/29/08ca9376-18d5-4ea1-bda9-d62b1c18d235/ENCFF879GTY.bam
DDX55	https://encode-public.s3.amazonaws.com/2016/03/17/52eb1379-ef5e-45c2-b534-e536928b8b84/ENCFF744ELJ.bam
DDX55	https://encode-public.s3.amazonaws.com/2016/03/17/a95c3c4d-cdf2-47e1-9b4c-2fbf5dab7a6b/ENCFF825UNM.bam
DDX59	https://encode-public.s3.amazonaws.com/2016/03/11/0132b250-06f2-40f1-b674-ab19952140ab/ENCFF480MRD.bam
DDX59	https://encode-public.s3.amazonaws.com/2016/03/11/df3845e3-1e93-4e43-9557-7eb2c41de1f0/ENCFF112UBR.bam
DDX6	https://encode-public.s3.amazonaws.com/2016/03/17/9ea70302-6419-4b68-b1c5-bfd3dc4c5883/ENCFF978UYI.bam
DDX6	https://encode-public.s3.amazonaws.com/2016/03/17/a032c6d7-4565-4e5b-ab69-6b87940c4aed/ENCFF293PUM.bam
DGCR8	https://encode-public.s3.amazonaws.com/2016/03/24/5ef57fb8-8dd0-42bf-a466-eea14243fa1d/ENCFF559WUX.bam
DGCR8	https://encode-public.s3.amazonaws.com/2016/03/24/0b3a7c1f-6a9b-4599-96f6-d112a7a84e27/ENCFF703NQI.bam
DHX30	https://encode-public.s3.amazonaws.com/2016/08/04/88edc5d5-c4ec-49ea-b99e-4646c39601ee/ENCFF259ZLG.bam
DHX30	https://encode-public.s3.amazonaws.com/2016/08/04/2daa509d-c355-4fe2-a91a-6c9dcf3242c0/ENCFF678OCJ.bam
DKC1	https://encode-public.s3.amazonaws.com/2016/03/11/f3bbcb2d-b3a4-47b7-8d0e-1a1afdff2e88/ENCFF111YEH.bam
DKC1	https://encode-public.s3.amazonaws.com/2016/03/11/fdff9597-4fda-4d49-8ed5-98ae4fcbea3a/ENCFF568RRM.bam
DROSHA	https://encode-public.s3.amazonaws.com/2016/08/04/54333c90-9ac2-480c-a132-ab95b6be5c76/ENCFF773TOS.bam
DROSHA	https://encode-public.s3.amazonaws.com/2016/08/04/94702c6d-03eb-43b0-a3dd-c00ef5bb7f23/ENCFF190HNU.bam
EFTUD2	https://encode-public.s3.amazonaws.com/2016/03/17/e4ce8433-d22f-4d48-9b1a-5de90b8fd85a/ENCFF381UFF.bam
EFTUD2	https://encode-public.s3.amazonaws.com/2016/03/17/d0e51edb-99ed-4cce-a69a-2e4308659221/ENCFF201YNC.bam
EIF3D	https://encode-public.s3.amazonaws.com/2016/03/17/4252f1c5-1b8f-461f-8024-ba6fc17f3fae/ENCFF187PCO.bam
EIF3D	https://encode-public.s3.amazonaws.com/2016/03/17/5a8412a8-5e50-4055-a660-73db4713c70d/ENCFF005VCE.bam
EIF3H	https://encode-public.s3.amazonaws.com/2016/03/17/b189a22f-8cdb-40b8-b8d1-19753bea410b/ENCFF321VYR.bam
EIF3H	https://encode-public.s3.amazonaws.com/2016/03/17/6272ed10-143b-4bc3-9175-673ecd0dcfe0/ENCFF135UVS.bam
EXOSC5	https://encode-public.s3.amazonaws.com/2018/04/29/6cf7d522-8adf-4239-b1a8-f9edaae1fc2c/ENCFF144JVB.bam
EXOSC5	https://encode-public.s3.amazonaws.com/2018/04/29/014284b5-ef06-4f2f-a858-c198ab78e361/ENCFF535JNJ.bam
FAM120A	https://encode-public.s3.amazonaws.com/2016/03/24/ce4251d8-8d78-40ce-97f3-5015986c12ed/ENCFF105IAX.bam
FAM120A	https://encode-public.s3.amazonaws.com/2016/03/24/071d83c2-a1e6-4e52-a720-6f8a8e6df521/ENCFF599VUS.bam
FASTKD2	https://encode-public.s3.amazonaws.com/2016/08/04/3402c262-03ff-49b0-be73-11aae4df3049/ENCFF903QKL.bam
FASTKD2	https://encode-public.s3.amazonaws.com/2016/08/04/bd7cc90f-0fa9-4b9d-bf82-c7aab54bbc24/ENCFF121OYK.bam
FKBP4	https://encode-public.s3.amazonaws.com/2016/03/23/e626878e-27e6-4555-8c61-0b555ee467e4/ENCFF035UHD.bam
FKBP4	https://encode-public.s3.amazonaws.com/2016/03/23/19d138c2-7ed3-4468-8594-fd7ba05994c4/ENCFF249FBZ.bam
FTO	https://encode-public.s3.amazonaws.com/2018/04/29/189674e5-3695-4f25-9a84-8d212a68b968/ENCFF723DFF.bam
FTO	https://encode-public.s3.amazonaws.com/2018/04/29/276d269e-5b07-4b7b-a46c-420cc9b893bd/ENCFF063UTV.bam
FUBP3	https://encode-public.s3.amazonaws.com/2016/08/04/2e24a8b2-1234-4876-b7fb-51db03a971e5/ENCFF709YPU.bam
FUBP3	https://encode-public.s3.amazonaws.com/2016/08/04/888c8183-468b-47b3-bcaa-a4bc32856a3e/ENCFF565TFN.bam
FUS	https://encode-public.s3.amazonaws.com/2018/04/29/09740a7c-cbf3-41fe-9f5f-52c2aa1001fe/ENCFF014VCG.bam
FUS	https://encode-public.s3.amazonaws.com/2018/04/29/42124254-752e-4ffc-8957-ad9300f8c241/ENCFF311LXM.bam
FXR2	https://encode-public.s3.amazonaws.com/2018/04/29/6245c6a0-22bf-4e3a-9ce4-15f483e1ca96/ENCFF032TZM.bam
FXR2	https://encode-public.s3.amazonaws.com/2018/04/29/b0e707f3-5d24-4a88-a39b-73348d1f67e3/ENCFF385GCC.bam
G3BP1	https://encode-public.s3.amazonaws.com/2018/04/29/1c823e9f-3913-4cce-8adc-4e21efbd929e/ENCFF564AEK.bam
G3BP1	https://encode-public.s3.amazonaws.com/2018/04/29/0b356108-0dd0-47ab-8b62-ae6ef63c7f6b/ENCFF340DMM.bam
GRSF1	https://encode-public.s3.amazonaws.com/2016/03/17/1f3caf43-33e5-43f6-88cd-68d7c5d437ed/ENCFF163SXQ.bam
GRSF1	https://encode-public.s3.amazonaws.com/2016/03/17/cf499a43-9334-4008-8699-863408fa31e5/ENCFF374FFC.bam
GRWD1	https://encode-public.s3.amazonaws.com/2016/03/17/7dba8d01-183e-45bb-8a2b-b0fa01823e09/ENCFF449TUS.bam
GRWD1	https://encode-public.s3.amazonaws.com/2016/03/17/6c8a982e-6357-4a99-ba80-48a03e3bb30a/ENCFF459XDE.bam
GTF2F1	https://encode-public.s3.amazonaws.com/2016/03/24/54163ac0-3f66-4881-b4ad-3717939ff23e/ENCFF587LRZ.bam
GTF2F1	https://encode-public.s3.amazonaws.com/2016/03/24/dea527d3-6223-438e-98af-e882e165aa1e/ENCFF498YIO.bam
HLTF	https://encode-public.s3.amazonaws.com/2018/04/29/04e2afa2-ef96-4896-a617-03f4e9da968d/ENCFF773TEB.bam
HLTF	https://encode-public.s3.amazonaws.com/2018/04/29/5172117f-6c38-4ed7-91ca-c0eeed5d6a19/ENCFF748PZV.bam
HNRNPA1	https://encode-public.s3.amazonaws.com/2016/03/24/22086372-1ad7-4675-b24b-d28c3c0b611c/ENCFF963VIU.bam
HNRNPA1	https://encode-public.s3.amazonaws.com/2016/03/24/64e38aaf-d9df-4461-9cae-7124b9944173/ENCFF804BLC.bam
HNRNPC	https://encode-public.s3.amazonaws.com/2016/03/23/e60b9f24-4345-4181-a376-2d7518b4092e/ENCFF869PNM.bam
HNRNPC	https://encode-public.s3.amazonaws.com/2016/03/23/8c2b3c64-9f4f-4ad9-90a0-7864f4b9c9ae/ENCFF736ZQQ.bam
HNRNPK	https://encode-public.s3.amazonaws.com/2016/03/23/442e95e2-ef1c-43e8-982c-0d92227cf443/ENCFF457EXY.bam
HNRNPK	https://encode-public.s3.amazonaws.com/2016/03/23/353de655-46a5-401c-a603-84dec28ccecc/ENCFF329QRR.bam
HNRNPL	https://encode-public.s3.amazonaws.com/2016/08/04/56e91872-b63e-4307-ab62-7bc54ad4c1df/ENCFF840DTR.bam
HNRNPL	https://encode-public.s3.amazonaws.com/2016/08/04/9c59f585-fcae-41c9-b965-366cbdc168b1/ENCFF894SMP.bam
HNRNPM	https://encode-public.s3.amazonaws.com/2016/03/23/8d325f10-53dd-4344-b2f3-57591fe740e0/ENCFF160MZO.bam
HNRNPM	https://encode-public.s3.amazonaws.com/2016/03/23/7130cb07-60ee-4531-9e64-9a7377ef4526/ENCFF450IJF.bam
HNRNPU	https://encode-public.s3.amazonaws.com/2016/03/24/9cafb9fd-9dd1-4ae5-a63b-6cd61b04614a/ENCFF323IDR.bam
HNRNPU	https://encode-public.s3.amazonaws.com/2016/03/24/05bdee5a-a922-448b-a03a-fc9892b85bc2/ENCFF979DWE.bam
HNRNPUL1	https://encode-public.s3.amazonaws.com/2016/03/24/29e437a5-6ebb-413b-a6ae-0090afebd322/ENCFF398LMC.bam
HNRNPUL1	https://encode-public.s3.amazonaws.com/2016/03/24/d09d67b8-85d9-4c87-87e8-56f4587bd100/ENCFF076JEG.bam
IGF2BP1	https://encode-public.s3.amazonaws.com/2016/03/23/107d2221-a09f-463d-b2fc-5a8bfed0de6f/ENCFF059OSQ.bam
IGF2BP1	https://encode-public.s3.amazonaws.com/2016/03/23/e2612d1c-24e6-4486-a7f9-4104065b823d/ENCFF438FSK.bam
IGF2BP3	https://encode-public.s3.amazonaws.com/2016/03/23/b0e9b5f6-748b-4b1f-8320-3ca03644580d/ENCFF163VGP.bam
IGF2BP3	https://encode-public.s3.amazonaws.com/2016/03/23/96c0619d-1e1f-4e26-aa9b-eed43dce1496/ENCFF957CDL.bam
ILF3	https://encode-public.s3.amazonaws.com/2016/08/04/50a6ab42-0bee-42e8-b344-f1e4cf5e4314/ENCFF286FBL.bam
ILF3	https://encode-public.s3.amazonaws.com/2016/08/04/cdfcfb80-0969-4fe8-a338-f3e4275a8388/ENCFF409NUO.bam
KHSRP	https://encode-public.s3.amazonaws.com/2018/04/29/aed2c7ee-07db-43d3-8111-18229b0fb92b/ENCFF464FAG.bam
KHSRP	https://encode-public.s3.amazonaws.com/2018/04/29/4e27d7c4-204a-4fe7-9130-213dc3e93ea6/ENCFF963RSK.bam
LARP4	https://encode-public.s3.amazonaws.com/2016/03/11/0e109ab0-1288-4337-8754-ad45063b2e89/ENCFF284OHP.bam
LARP4	https://encode-public.s3.amazonaws.com/2016/03/11/788e49f6-c63a-4c1a-9821-1dbced095db3/ENCFF080EMQ.bam
LARP7	https://encode-public.s3.amazonaws.com/2016/03/24/ad860658-7182-4185-a1fe-e495be00722b/ENCFF406RMO.bam
LARP7	https://encode-public.s3.amazonaws.com/2016/03/24/2c709aee-2f77-4f4c-856c-b684e2ad4668/ENCFF805KJP.bam
LIN28B	https://encode-public.s3.amazonaws.com/2016/03/24/3fe6fcef-4f7b-47cf-be23-9e8528a0185e/ENCFF763NGW.bam
LIN28B	https://encode-public.s3.amazonaws.com/2016/03/24/66ec47d8-15b0-440a-980b-7e4e7b470e83/ENCFF925HAH.bam
LSM11	https://encode-public.s3.amazonaws.com/2016/03/17/54c9c906-208e-4e08-b1a4-53c571c02c4b/ENCFF229GCX.bam
LSM11	https://encode-public.s3.amazonaws.com/2016/03/17/556b3a0f-99b7-488c-af1e-c767cab6ba17/ENCFF443NQT.bam
MATR3	https://encode-public.s3.amazonaws.com/2016/08/04/bc0ec114-4e6e-47f0-920a-960888715e99/ENCFF719KGK.bam
MATR3	https://encode-public.s3.amazonaws.com/2016/08/04/45a5133d-9f41-42d0-83f7-8728544d14b0/ENCFF764PHF.bam
NCBP2	https://encode-public.s3.amazonaws.com/2016/03/24/7eb4ab28-db5f-41b3-9e6d-977d351cc696/ENCFF071ZJE.bam
NCBP2	https://encode-public.s3.amazonaws.com/2016/03/24/bcb40450-c04b-430d-8ac6-d3c9232bc314/ENCFF457IKB.bam
NIP7	https://encode-public.s3.amazonaws.com/2018/04/29/af3d16d6-e622-4d48-baa3-723100ac5129/ENCFF251ZRM.bam
NIP7	https://encode-public.s3.amazonaws.com/2018/04/29/135cfd8b-a72d-4aab-9dfd-d73ba1b32163/ENCFF048BEP.bam
NKRF	https://encode-public.s3.amazonaws.com/2016/03/11/b70fffc9-803e-48bb-97a1-da6c29b3afa1/ENCFF825FWR.bam
NKRF	https://encode-public.s3.amazonaws.com/2016/03/11/efb38732-c29a-4654-89fd-3d44af827032/ENCFF470VYY.bam
NOL12	https://encode-public.s3.amazonaws.com/2016/03/11/8095d0c3-d322-4f0a-a6aa-5d5efa51460e/ENCFF160ZHG.bam
NOL12	https://encode-public.s3.amazonaws.com/2016/03/11/349d9e03-342b-444f-84b3-f3004f593f98/ENCFF821NNN.bam
NOLC1	https://encode-public.s3.amazonaws.com/2016/03/11/23e2650f-84bc-4ba0-91f3-c43b5f014ed8/ENCFF840HYK.bam
NOLC1	https://encode-public.s3.amazonaws.com/2016/03/11/380bf6d1-1152-4ed7-9d66-06715edd2a4d/ENCFF102DLV.bam
PABPN1	https://encode-public.s3.amazonaws.com/2018/04/29/3d733123-81f7-4f16-a185-c37069531f98/ENCFF441BOM.bam
PABPN1	https://encode-public.s3.amazonaws.com/2018/04/29/1413fb22-0e36-4daf-a5ae-8e08546e6c23/ENCFF922VHA.bam
PCBP1	https://encode-public.s3.amazonaws.com/2018/04/29/2a7828e6-39e7-4903-a820-c2a2660badb1/ENCFF547HEQ.bam
PCBP1	https://encode-public.s3.amazonaws.com/2018/04/29/f02d8843-b707-43d4-af22-9ddeaf7a5f3e/ENCFF041ULU.bam
PCBP2	https://encode-public.s3.amazonaws.com/2016/03/24/ce6cd4e5-6261-4994-a4fa-fbf9362135c2/ENCFF812IPR.bam
PCBP2	https://encode-public.s3.amazonaws.com/2016/03/24/2fde60e1-ed5b-4b53-a093-e8a4d7f5442d/ENCFF032HWP.bam
POLR2G	https://encode-public.s3.amazonaws.com/2016/03/24/95e37e1c-cea5-4351-afa3-02d69e24575b/ENCFF783TNF.bam
POLR2G	https://encode-public.s3.amazonaws.com/2016/03/24/6f5583c1-6c55-49dc-b74c-821b89b20c0d/ENCFF429JCN.bam
PPIG	https://encode-public.s3.amazonaws.com/2016/03/24/8398b595-3543-4a43-9b44-802b6579e0e9/ENCFF733DRI.bam
PPIG	https://encode-public.s3.amazonaws.com/2016/03/24/c727c1e6-b462-41f1-a587-928433ff7546/ENCFF144GBK.bam
PRPF4	https://encode-public.s3.amazonaws.com/2018/04/29/60f1d837-c993-457f-aaa0-95e3141182d4/ENCFF714PLV.bam
PRPF4	https://encode-public.s3.amazonaws.com/2018/04/29/7c4ae557-db52-46be-94f2-3d5bb8a7a3cc/ENCFF690QDN.bam
PRPF8	https://encode-public.s3.amazonaws.com/2016/03/24/9a5c54ca-3f70-4248-85c9-24defcd00451/ENCFF244MEN.bam
PRPF8	https://encode-public.s3.amazonaws.com/2016/03/24/2ba08fb6-0c68-48cd-82e0-7f083f460b75/ENCFF134AZF.bam
PTBP1	https://encode-public.s3.amazonaws.com/2016/08/04/03e89324-2351-41e1-9b27-e9b8bba03544/ENCFF395VNE.bam
PTBP1	https://encode-public.s3.amazonaws.com/2016/08/04/c0020954-2e61-46a7-b0da-5d2209ea07ab/ENCFF938PTT.bam
QKI	https://encode-public.s3.amazonaws.com/2016/03/24/f828c6c6-5a70-4986-9f9a-40c501e52286/ENCFF081ZJS.bam
QKI	https://encode-public.s3.amazonaws.com/2016/03/24/bc78ac79-7e2c-4ecd-a8c3-9594bc186c20/ENCFF179YDO.bam
RBFOX2	https://encode-public.s3.amazonaws.com/2016/03/23/c9faf9ee-b89a-4a20-9ed9-0af68f1bda28/ENCFF994WPX.bam
RBFOX2	https://encode-public.s3.amazonaws.com/2016/03/23/8ca65929-e9ff-44a4-ac32-4780accdf7e4/ENCFF154BQS.bam
RBM15	https://encode-public.s3.amazonaws.com/2016/03/11/9813b728-fdd5-4de2-a577-e1405030ff62/ENCFF499LMU.bam
RBM15	https://encode-public.s3.amazonaws.com/2016/03/11/6b14f06e-918e-45a4-95dc-75a58f15248c/ENCFF415HAC.bam
RBM22	https://encode-public.s3.amazonaws.com/2016/03/24/31fa3139-5755-4525-983b-8b9b7e4af430/ENCFF743SKO.bam
RBM22	https://encode-public.s3.amazonaws.com/2016/03/24/74f16ba1-6136-4c22-8319-c8ca46ed0ae5/ENCFF755XIB.bam
RBM5	https://encode-public.s3.amazonaws.com/2016/03/17/48d97004-1349-40cd-8ba5-e50c0f6f3f70/ENCFF184RSE.bam
RBM5	https://encode-public.s3.amazonaws.com/2016/03/17/14250e54-2d87-471a-ae13-cf05ec596be2/ENCFF949ENR.bam
RPS3	https://encode-public.s3.amazonaws.com/2016/03/11/697c26df-354e-416f-9536-54c73cd049fb/ENCFF634IHJ.bam
RPS3	https://encode-public.s3.amazonaws.com/2016/03/11/d49493e3-443b-4a23-8fd8-a5a908bf57b6/ENCFF055PDH.bam
SAFB	https://encode-public.s3.amazonaws.com/2018/04/29/0e10e4f8-f940-4005-bf8a-a1ddecfebf91/ENCFF255QDJ.bam
SAFB	https://encode-public.s3.amazonaws.com/2018/04/29/39135308-3e8f-4d80-b059-b30087f56be0/ENCFF669OQB.bam
SDAD1	https://encode-public.s3.amazonaws.com/2018/04/29/36bb6496-20f9-4cf4-9247-d957144be234/ENCFF875HEP.bam
SDAD1	https://encode-public.s3.amazonaws.com/2018/04/29/79027517-b077-483f-97e8-18f9b0855184/ENCFF004ZSD.bam
SF3A3	https://encode-public.s3.amazonaws.com/2016/03/24/39f02164-5bfc-4c4d-8920-1dd0725459f5/ENCFF955MLC.bam
SF3A3	https://encode-public.s3.amazonaws.com/2016/03/24/838a6544-bd6d-430b-b046-b4c52075351d/ENCFF231UPL.bam
SF3B4	https://encode-public.s3.amazonaws.com/2016/03/23/c6b8ef09-965c-4592-9d15-48d6b71b3890/ENCFF352PAK.bam
SF3B4	https://encode-public.s3.amazonaws.com/2016/03/23/c0ddb2b7-a616-4de6-b85e-4349ac4f6bdf/ENCFF855AZI.bam
SFPQ	https://encode-public.s3.amazonaws.com/2016/03/11/e36f4f94-8a3f-4902-a24e-d7a1072d0383/ENCFF849HII.bam
SFPQ	https://encode-public.s3.amazonaws.com/2016/03/11/21d22cb9-3807-44fa-b14e-e5552a09b634/ENCFF862AWU.bam
SLTM	https://encode-public.s3.amazonaws.com/2016/03/23/ebb63a16-172d-4fec-8ca5-f528b66faa43/ENCFF125BHF.bam
SLTM	https://encode-public.s3.amazonaws.com/2016/03/23/176a5baa-8602-40e2-aff0-df4fdc0ff6f7/ENCFF736YMC.bam
SMNDC1	https://encode-public.s3.amazonaws.com/2016/03/24/abb3b446-af96-402b-87d6-44c0250f7bad/ENCFF468CQU.bam
SMNDC1	https://encode-public.s3.amazonaws.com/2016/03/24/b3e584f8-690c-4796-8327-861a44e02a98/ENCFF966TSJ.bam
SND1	https://encode-public.s3.amazonaws.com/2016/03/24/92187ca8-2684-4a04-8761-f7a7d91bb62b/ENCFF827JFL.bam
SND1	https://encode-public.s3.amazonaws.com/2016/03/24/2c5d5466-1bd5-40d6-8fd3-a72619b35578/ENCFF174TXM.bam
SRSF1	https://encode-public.s3.amazonaws.com/2016/03/24/1f421d0e-acef-4691-88fd-780cec7aeb26/ENCFF953OZR.bam
SRSF1	https://encode-public.s3.amazonaws.com/2016/03/24/ab37b26a-d565-4d67-a0a2-37905c8b0153/ENCFF832WNY.bam
SRSF7	https://encode-public.s3.amazonaws.com/2016/03/23/86df0ebf-c109-4b32-b9d9-d8c5453d5124/ENCFF106PSH.bam
SRSF7	https://encode-public.s3.amazonaws.com/2016/03/23/dcd3c1da-e67f-41f1-812e-45075c8eed90/ENCFF632LPF.bam
SRSF9	https://encode-public.s3.amazonaws.com/2016/03/23/0f0bccf2-eec1-491a-8748-a189532a1937/ENCFF593PCX.bam
SRSF9	https://encode-public.s3.amazonaws.com/2016/03/23/39ff0365-0ea7-4856-a129-feadb3794cb2/ENCFF709HAD.bam
SSB	https://encode-public.s3.amazonaws.com/2018/04/29/c1ad68de-2eb6-482c-b020-7f8f27bf08d0/ENCFF746AWW.bam
SSB	https://encode-public.s3.amazonaws.com/2018/04/29/b6224f81-df9f-4180-bbf1-2d7732bb49ae/ENCFF856EEK.bam
STAU2	https://encode-public.s3.amazonaws.com/2018/05/23/873042f8-37df-44e3-97c1-ae8865e1ce8c/ENCFF709VHF.bam
STAU2	https://encode-public.s3.amazonaws.com/2018/05/23/384b38ed-b890-4da2-95af-7e7014bb6586/ENCFF884DMT.bam
SUB1	https://encode-public.s3.amazonaws.com/2016/08/04/09cb23f3-7196-4b7d-be48-dc01b4e88336/ENCFF994CFH.bam
SUB1	https://encode-public.s3.amazonaws.com/2016/08/04/d1b10300-79f9-4ee0-970b-57ac83d368ce/ENCFF908VRY.bam
SUGP2	https://encode-public.s3.amazonaws.com/2016/08/04/58cfafa7-c6f6-41a6-a558-c03de94a0f9a/ENCFF265BFS.bam
SUGP2	https://encode-public.s3.amazonaws.com/2016/08/04/cd0df770-e570-4621-83b4-0d5c957819cc/ENCFF556QBW.bam
SUPV3L1	https://encode-public.s3.amazonaws.com/2016/08/04/eac37e6f-cf07-4d06-bd1b-b7b38a10a652/ENCFF429MXX.bam
SUPV3L1	https://encode-public.s3.amazonaws.com/2016/08/04/8bcd915b-627b-4010-9d13-1773b4a883ca/ENCFF816LYN.bam
TAF15	https://encode-public.s3.amazonaws.com/2016/03/24/49e83455-4505-4585-a92b-860f34c9bfae/ENCFF981SIK.bam
TAF15	https://encode-public.s3.amazonaws.com/2016/03/24/b7d3348e-cd4f-42d8-927d-b807774c663b/ENCFF730OHC.bam
TBRG4	https://encode-public.s3.amazonaws.com/2016/03/17/ae536124-5990-49d3-b5c0-bd329f706256/ENCFF925OBE.bam
TBRG4	https://encode-public.s3.amazonaws.com/2016/03/17/1a38b86c-2f05-4e13-be9d-39da79f61535/ENCFF116ASC.bam
TIA1	https://encode-public.s3.amazonaws.com/2016/03/23/25f023f0-9f43-4f8d-872e-6a01f3315dcd/ENCFF485LRS.bam
TIA1	https://encode-public.s3.amazonaws.com/2016/03/23/70f8b753-b142-45f0-af76-682576d000bd/ENCFF878IQT.bam
TIAL1	https://encode-public.s3.amazonaws.com/2018/04/29/599ab05c-ac17-48ea-87b6-a1aefacbef2e/ENCFF118ANT.bam
TIAL1	https://encode-public.s3.amazonaws.com/2018/04/29/3d582ad3-474c-4470-81bd-eaa96b0f13a6/ENCFF620WSX.bam
TRA2A	https://encode-public.s3.amazonaws.com/2016/03/23/eb550ff4-7343-419b-a0f9-94c9fa45ba99/ENCFF693CSS.bam
TRA2A	https://encode-public.s3.amazonaws.com/2016/03/23/2b5f5031-3899-41ab-bb45-3dba2e9b577a/ENCFF832CEI.bam
TROVE2	https://encode-public.s3.amazonaws.com/2016/03/17/951bf554-a974-40b0-87c3-a90ae288b887/ENCFF876ONV.bam
TROVE2	https://encode-public.s3.amazonaws.com/2016/03/17/c2dd4706-05dd-49e4-8e14-e1467f801046/ENCFF305FNR.bam
U2AF1	https://encode-public.s3.amazonaws.com/2016/03/24/9a35a82c-47e6-49bf-9830-46014624e7b6/ENCFF318ITR.bam
U2AF1	https://encode-public.s3.amazonaws.com/2016/03/24/79348524-2053-446f-b145-7d84559a600f/ENCFF062APM.bam
U2AF2	https://encode-public.s3.amazonaws.com/2016/03/24/9b20f976-c5f0-472d-9a78-2112701ace5f/ENCFF555WXD.bam
U2AF2	https://encode-public.s3.amazonaws.com/2016/03/24/40c30007-552c-441f-b715-677a00d33fac/ENCFF706QJH.bam
UCHL5	https://encode-public.s3.amazonaws.com/2016/03/17/c0953b21-d8c3-43d3-89c1-b638e6e7763d/ENCFF642XMP.bam
UCHL5	https://encode-public.s3.amazonaws.com/2016/03/17/ff2f9492-6ffa-4c8e-a1cf-32f5c4304723/ENCFF671VFZ.bam
UPF1	https://encode-public.s3.amazonaws.com/2018/04/29/1fdc65c7-a615-4f7b-8617-d543eb3b3c5b/ENCFF315BLR.bam
UPF1	https://encode-public.s3.amazonaws.com/2018/04/29/a4a91da2-a415-462c-abf4-433834e0c8ac/ENCFF787DWG.bam
UTP18	https://encode-public.s3.amazonaws.com/2018/04/29/a5b7b4aa-967b-466c-b2c2-015d71f58747/ENCFF747AWV.bam
UTP18	https://encode-public.s3.amazonaws.com/2018/04/29/0d8fd0cc-6cb7-4b48-a3de-aacc15324899/ENCFF220TVR.bam
WDR43	https://encode-public.s3.amazonaws.com/2018/04/29/1634c98c-cdd1-432b-b1a5-edb5700eabeb/ENCFF569JWF.bam
WDR43	https://encode-public.s3.amazonaws.com/2018/04/29/02d02562-f1e1-4912-8262-6d64b47f1b85/ENCFF938XEE.bam
XPO5	https://encode-public.s3.amazonaws.com/2016/08/04/602fffab-2bed-4d1f-b7e2-8134b1c48f0a/ENCFF581UJN.bam
XPO5	https://encode-public.s3.amazonaws.com/2016/08/04/d7ca346c-1095-4e69-9aea-ca82890e8779/ENCFF679AXS.bam
XRCC6	https://encode-public.s3.amazonaws.com/2016/03/24/00cf1cc9-3c49-4122-94ae-41c0352cc404/ENCFF021CNP.bam
XRCC6	https://encode-public.s3.amazonaws.com/2016/03/24/d11c741b-d068-43d7-b9a9-2919cfef340d/ENCFF128IDP.bam
XRN2	https://encode-public.s3.amazonaws.com/2016/03/17/a3f05705-5547-4c18-8698-e65bd69dfb0d/ENCFF307RJJ.bam
XRN2	https://encode-public.s3.amazonaws.com/2016/03/17/7e94463b-9315-43cd-9f19-4749cecef4a4/ENCFF260PAC.bam
YBX3	https://encode-public.s3.amazonaws.com/2018/04/29/a93bc30f-728e-41bd-a3bb-402a1efb14fd/ENCFF843MHP.bam
YBX3	https://encode-public.s3.amazonaws.com/2018/04/29/0e297b8f-2bb2-4483-ad93-d4ac6bbba019/ENCFF331WIZ.bam
ZC3H11A	https://encode-public.s3.amazonaws.com/2016/03/17/75da9848-b55f-4693-8a3b-883c96083339/ENCFF784LBV.bam
ZC3H11A	https://encode-public.s3.amazonaws.com/2016/03/17/a23cddcf-7064-4e90-a74d-75b3321ddddc/ENCFF225LEZ.bam
ZNF800	https://encode-public.s3.amazonaws.com/2018/04/29/81194acb-d539-4746-aeef-39be2adb4b59/ENCFF643WBT.bam
ZNF800	https://encode-public.s3.amazonaws.com/2018/04/29/6b630996-9011-4cc4-a0e5-e7d69c489085/ENCFF248VYV.bam

### Sheet: consistency of SNV impact
RBP	odds_ratio	p_value	log2_enrichment	total_samples	true_positives	false_positives	true_negatives	false_negatives	corrected_p_value	FDR	significant
PPIG	3.84999	1.20241e-101	0.966101	4282	1496	753	1341	692	1.23848e-99	1.23848e-99	TRUE
BUD13	4.12143	5.49836e-74	0.843951	2900	1105	378	829	588	2.83165e-72	2.83165e-72	TRUE
G3BP1	6.15355	3.34919e-68	0.985141	1751	770	181	473	327	1.14989e-66	1.14989e-66	TRUE
BCLAF1	2.7744	8.12808e-47	0.636166	3348	1201	546	893	708	2.09298e-45	2.09298e-45	TRUE
FXR2	5.83854	3.13598e-43	1.04878	1115	429	122	352	212	6.46013e-42	6.46013e-42	TRUE
RPS3	4.52506	5.11975e-38	0.641801	1538	597	113	382	446	8.78891e-37	8.78891e-37	TRUE
GRWD1	2.03064	1.73493e-37	0.457114	5390	1663	943	1490	1294	2.55282e-36	2.55282e-36	TRUE
SRSF1	3.43202	1.02146e-32	0.826006	1626	649	303	415	259	1.31513e-31	1.31513e-31	TRUE
SDAD1	4.72154	2.8641e-32	0.61992	1259	539	91	279	350	3.27781e-31	3.27781e-31	TRUE
HLTF	4.3659	2.9388e-29	0.980855	1008	350	143	330	185	3.02697e-28	3.02697e-28	TRUE
AKAP1	4.43857	8.04778e-28	0.774911	1009	394	103	275	237	7.53565e-27	7.53565e-27	TRUE
RBM15	3.90549	1.55172e-26	0.73705	1118	479	143	267	229	1.33189e-25	1.33189e-25	TRUE
FASTKD2	3.24528	2.01579e-25	0.67549	1371	504	183	370	314	1.59713e-24	1.59713e-24	TRUE
EIF3D	2.94688	1.65338e-24	0.66855	1533	494	215	463	361	1.21641e-23	1.21641e-23	TRUE
TROVE2	13.5082	5.46561e-24	1.25021	335	152	19	103	61	3.75306e-23	3.75306e-23	TRUE
DDX3X	2.7368	6.40115e-24	0.594952	1718	602	251	461	404	4.12074e-23	4.12074e-23	TRUE
AQR	2.99701	3.78418e-22	0.650826	1341	502	201	348	290	2.29277e-21	2.29277e-21	TRUE
UCHL5	2.39772	9.96631e-22	0.563612	2047	780	406	478	383	5.70294e-21	5.70294e-21	TRUE
PCBP2	5.06754	1.57846e-20	0.836143	635	233	56	190	156	8.55692e-20	8.55692e-20	TRUE
ZNF800	2.37365	2.35102e-19	0.437839	1957	755	263	425	514	1.21077e-18	1.21077e-18	TRUE
SUPV3L1	12.9461	1.70172e-18	0.845179	346	139	10	95	102	8.34653e-18	8.34653e-18	TRUE
ZC3H11A	4.10908	6.69823e-18	0.749038	704	238	67	214	185	3.13599e-17	3.13599e-17	TRUE
CDC40	6.64443	1.04114e-17	0.712853	513	187	24	139	163	4.66251e-17	4.66251e-17	TRUE
PRPF4	2.38513	9.68455e-17	0.588606	1526	445	255	477	349	4.15629e-16	4.15629e-16	TRUE
HNRNPK	8.95147	4.2637e-16	1.29261	268	115	26	85	42	1.75664e-15	1.75664e-15	TRUE
SND1	3.172	4.62439e-16	0.734559	852	276	122	265	189	1.83197e-15	1.83197e-15	TRUE
PRPF8	2.30191	6.11264e-16	0.566378	1567	460	270	481	356	2.33186e-15	2.33186e-15	TRUE
DROSHA	3.78518	1.24986e-15	0.765253	654	273	92	162	127	4.5977e-15	4.5977e-15	TRUE
IGF2BP1	3.08739	1.8448e-15	0.790851	856	320	173	227	136	6.55223e-15	6.55223e-15	TRUE
PCBP1	4.52902	4.86962e-15	0.551642	632	249	38	141	204	1.6719e-14	1.6719e-14	TRUE
WDR43	5.11686	7.53554e-15	0.727163	467	205	39	110	113	2.50374e-14	2.50374e-14	TRUE
LARP4	2.24053	8.44374e-15	0.47216	1583	561	255	387	380	2.71783e-14	2.71783e-14	TRUE
EFTUD2	2.74229	1.18361e-14	0.56086	1032	415	156	234	227	3.69431e-14	3.69431e-14	TRUE
EIF3H	2.1955	1.49787e-14	0.422153	1680	651	259	359	411	4.53766e-14	4.53766e-14	TRUE
U2AF1	4.21296	4.0698e-14	0.697634	536	224	54	130	128	1.19769e-13	1.19769e-13	TRUE
FKBP4	7.28465	1.05194e-13	1.06156	281	104	22	94	61	3.00972e-13	3.00972e-13	TRUE
LSM11	2.15924	5.73886e-13	0.378617	1609	586	205	352	466	1.59758e-12	1.59758e-12	TRUE
GTF2F1	6.26897	3.38568e-12	0.898097	316	101	20	108	87	9.17697e-12	9.17697e-12	TRUE
DDX55	2.09123	1.07615e-11	0.361189	1574	643	227	299	405	2.84214e-11	2.84214e-11	TRUE
UPF1	2.05619	3.38457e-11	0.457389	1413	486	266	350	311	8.71527e-11	8.71527e-11	TRUE
PABPN1	1.92012	8.20148e-11	0.324511	1795	616	233	398	548	2.06037e-10	2.06037e-10	TRUE
IGF2BP3	2.71325	1.33351e-10	0.73831	689	202	130	227	130	3.22355e-10	3.22355e-10	TRUE
SF3B4	5.27155	1.34576e-10	1.09721	277	84	31	107	55	3.22355e-10	3.22355e-10	TRUE
GRSF1	4.66667	1.51452e-09	1.06173	277	112	48	78	39	3.54536e-09	3.54536e-09	TRUE
U2AF2	2.45826	1.60081e-09	0.488914	797	305	117	182	193	3.66407e-09	3.66407e-09	TRUE
RBFOX2	4.00367	3.49578e-09	0.932621	314	107	47	102	58	7.82751e-09	7.82751e-09	TRUE
DDX52	4.09273	5.05592e-09	0.740927	329	118	33	95	83	1.108e-08	1.108e-08	TRUE
SLTM	4.30556	2.48866e-08	0.741834	307	93	24	100	90	5.34025e-08	5.34025e-08	TRUE
DDX6	2.78571	2.74319e-08	0.387259	642	268	56	117	201	5.7663e-08	5.7663e-08	TRUE
DKC1	4.26897	2.98711e-08	0.82688	265	102	32	75	56	6.15345e-08	6.15345e-08	TRUE
XRN2	2.75424	5.3063e-08	0.65533	496	167	82	142	105	1.07167e-07	1.07167e-07	TRUE
FAM120A	2.37025	6.92993e-08	0.544048	669	214	108	189	158	1.37266e-07	1.37266e-07	TRUE
RBM22	2.688	1.60478e-07	0.632424	483	154	75	144	110	3.11872e-07	3.11872e-07	TRUE
DHX30	3.62516	1.81082e-07	0.510014	361	134	26	83	118	3.45398e-07	3.45398e-07	TRUE
NKRF	2.77162	2.01859e-07	0.550855	479	162	58	129	130	3.78027e-07	3.78027e-07	TRUE
LIN28B	2.5575	3.17903e-07	0.48529	578	164	57	168	189	5.84714e-07	5.84714e-07	TRUE
STAU2	4.60175	3.85706e-07	0.909397	224	61	20	86	57	6.96977e-07	6.96977e-07	TRUE
SMNDC1	5.12692	4.55504e-07	0.785263	195	93	20	43	39	8.08913e-07	8.08913e-07	TRUE
SUB1	3.33454	1.47447e-06	0.257562	556	251	23	66	216	2.57407e-06	2.57407e-06	TRUE
YBX3	1.79072	3.898e-06	0.375729	1056	362	219	247	228	6.69157e-06	6.69157e-06	TRUE
DGCR8	3.875	5.09598e-06	1.02004	200	70	40	62	28	8.60469e-06	8.60469e-06	TRUE
ILF3	4.82576	7.13386e-06	1.08017	147	52	22	49	24	1.18514e-05	1.18514e-05	TRUE
XRCC6	14.5455	7.35428e-06	2.03687	67	32	11	20	4	1.20237e-05	1.20237e-05	TRUE
NCBP2	1.68889	1.02048e-05	0.363313	1166	311	222	346	287	1.64233e-05	1.64233e-05	TRUE
TIA1	3.49929	1.05629e-05	0.967579	217	60	38	82	37	1.67381e-05	1.67381e-05	TRUE
TRA2A	2.47054	1.31282e-05	0.377679	472	191	49	90	142	2.0488e-05	2.0488e-05	TRUE
SRSF9	1.91825	1.34164e-05	0.39859	753	246	131	190	186	2.06252e-05	2.06252e-05	TRUE
XPO5	3.89766	1.8542e-05	0.573241	209	93	19	43	54	2.80857e-05	2.80857e-05	TRUE
DDX59	2.53164	2.25587e-05	0.513778	376	159	62	77	78	3.36746e-05	3.36746e-05	TRUE
FUBP3	3.51064	5.91848e-05	0.696194	190	66	22	55	47	8.70862e-05	8.70862e-05	TRUE
HNRNPC	4.53333	0.000179156	1.09975	121	48	24	34	15	0.000259903	0.000259903	TRUE
FTO	1.73301	0.000248745	0.316894	777	253	128	185	211	0.000355844	0.000355844	TRUE
NOL12	1.67663	0.00064822	0.244485	832	319	120	152	241	0.000914611	0.000914611	TRUE
HNRNPU	25.6667	0.000954362	1.515	32	11	1	14	6	0.00132837	0.00132837	TRUE
EXOSC5	2.57143	0.000990723	0.400487	287	81	21	74	111	0.00136059	0.00136059	TRUE
HNRNPM	7.04286	0.00133888	0.895379	65	29	5	17	14	0.00181453	0.00181453	TRUE
UTP18	1.74238	0.00233414	0.264124	562	204	76	111	171	0.0031223	0.0031223	TRUE
CSTF2T	1.77291	0.00240076	0.387769	484	163	109	115	97	0.00317023	0.00317023	TRUE
PTBP1	1.74926	0.00309048	0.389135	481	162	115	113	91	0.00402936	0.00402936	TRUE
HNRNPL	2.5	0.00747354	0.509861	155	65	26	32	32	0.00962218	0.00962218	TRUE
SSB	0.314103	0.00769569	-0.676097	97	21	26	14	36	0.00978588	0.00978588	TRUE
SF3A3	1.82692	0.0111433	0.304133	327	105	42	76	104	0.0139971	0.0139971	TRUE
NOLC1	1.64349	0.0127146	0.228622	502	161	59	106	176	0.0157784	0.0157784	TRUE
POLR2G	3.1875	0.0130644	0.540189	94	45	12	17	20	0.0160194	0.0160194	TRUE
SAFB	3.25926	0.0180407	0.562673	90	44	12	16	18	0.021861	0.021861	TRUE
KHSRP	2.05786	0.0244602	0.442782	185	67	35	43	40	0.0292954	0.0292954	TRUE
SFPQ	4.4	0.0311504	1.03139	46	20	10	11	5	0.0368792	0.0368792	TRUE
SRSF7	0.598241	0.0532108	-0.190546	315	103	46	35	131	0.0622808	0.0622808	FALSE
NIP7	1.51764	0.0622697	0.229803	349	117	59	75	98	0.072065	0.072065	FALSE
RBM5	1.93684	0.0685187	0.406228	149	46	25	40	38	0.0784159	0.0784159	FALSE
CSTF2	1.88235	0.0879076	0.474144	144	32	26	52	34	0.0994998	0.0994998	FALSE
TBRG4	1.98496	0.112634	0.0795778	360	240	14	11	95	0.126101	0.126101	FALSE
BCCIP	1.7561	0.191375	0.474738	125	36	41	32	16	0.211953	0.211953	FALSE
QKI	2.85714	0.248855	0.276862	55	32	4	5	14	0.272681	0.272681	FALSE
TAF15	1.55429	0.27058	0.358713	121	32	35	34	20	0.293366	0.293366	FALSE
MATR3	2.06818	0.383138	0.644905	71	21	33	13	4	0.411075	0.411075	FALSE
SUGP2	1.625	0.534981	0.301656	56	26	16	7	7	0.568073	0.568073	FALSE
HNRNPA1	0.622222	0.731857	-0.304855	34	8	9	7	10	0.769197	0.769197	FALSE
FUS	1.10204	0.773937	0.0677446	193	54	49	45	45	0.805207	0.805207	FALSE
AGGF1	1.06263	0.788075	0.0351291	523	173	112	97	141	0.811717	0.811717	FALSE
HNRNPUL1	0.859524	0.845281	-0.0710511	119	38	20	19	42	0.862019	0.862019	FALSE
LARP7	1.08527	1	0.0190621	119	60	9	7	43	1	1	FALSE
TIAL1	0.989161	1	-0.0079358	200	44	47	56	53	1	1	FALSE
