## Supplementary Table 7: Experimental validation of SNV effects for "Augmented prediction of multi-species protein–RNA interactions using evolutionary conservation of RNA-binding proteins"

### Sheet: in vitro validation
dbsnp_info	RBP	SNP_info_human	wt_score_human	snp_score_human	Difference_human	SNP_info_mouse	wt_score_mouse	snp_score_mouse	Difference_mouse	wt_sequence_human	snv_sequence_human	wt_sequence_mouse	snv_sequence_mouse
NC_000006.11:g.1613873A>G	PUM2	>NC_000006.11 + 1613873 A>G NM_001453.3 3624 3825 snp_pos=100 | sbjct=ENSMUST00000062292.5 A>G 3767 snp_pos=100	0.973473	0.062578	0.910895	>ENSMUST00000062292.5 3767 A>G snp_pos=100 | query=NC_000006.11 + 1613873 A>G NM_001453.3 3624 3825 snp_pos=100	0.989209	0.46049	0.5287189999999999	TAGGGGACAATCCGGATTGGCCCTCCCCCTTTTGTAAATAACCCA	TAGGGGACAATCCGGATTGGCCCTCCCCCTTTTGTAAGTAACCCA	AGGGGGCAATCCGGATTGGCCCTCCCCCCTTTTGTAAATAACCCA	AGGGGGCAATCCGGATTGGCCCTCCCCCCTTTTGTAAGTAACCCA
NC_000006.11:g.4059022A>G	PUM2	>NC_000006.11 + 4059022 A>G NM_003913.5 2820 3021 snp_pos=100 | sbjct=ENSMUST00000077853.5 A>G 3146 snp_pos=100	0.970505	0.072672	0.897833	>ENSMUST00000220965.2 1446 A>G snp_pos=100 | query=NC_000006.11 + 4059022 A>G NM_003913.5 2820 3021 snp_pos=100	0.836266	0.031479	0.804787	GATCAAAATCTCAACTTCATGTACATAGAAGTTGATAAAGTAACA	GATCAAAATCTCAACTTCATGTACGTAGAAGTTGATAAAGTAACA	GACCAAAATCTGAACTTCATGTACATAGAGGTTGATAAAGTGACA	GACCAAAATCTGAACTTCATGTACGTAGAGGTTGATAAAGTGACA
NC_000017.10:g.30327255T>C	PUM2	>NC_000017.10 + 30327255 T>C NM_001321207.2 3524 3725 snp_pos=100 | sbjct=ENSMUST00000017692.15 T>C 3557 snp_pos=100	0.994753	0.317038	0.677715	>ENSMUST00000163272.2 3488 T>C snp_pos=100 | query=NC_000017.10 + 30327255 T>C NM_001321207.2 3524 3725 snp_pos=100	0.972012	0.18585	0.786162	TGTAAATACAGGTATTTTTAATTTTAAAATTTCATTCCACCACCA	TGCAAATACAGGTATTTTTAATTTTAAAATTTCATTCCACCACCA	TGTAAATACTGGTATTTTTAATGTTTTAATTTCATTCCACCACCA	TGCAAATACTGGTATTTTTAATGTTTTAATTTCATTCCACCACCA

### Sheet: in vivo validation
dbsnp_info	RBP	SNP_info_human	wt_score_human	snp_score_human	Difference_human	SNP_info_mouse	wt_score_mouse	snp_score_mouse	Difference_mouse	wt_sequence_human	snp_sequence_human	wt_sequence_mouse	snp_sequence_mouse
NC_000006.11:g.1613873A>G	PUM2	>NC_000006.11 + 1613873 A>G NM_001453.3 3624 3825 snp_pos=100 | sbjct=ENSMUST00000062292.5 A>G 3767 snp_pos=100	0.973473	0.062578	0.910895	>ENSMUST00000062292.5 3767 A>G snp_pos=100 | query=NC_000006.11 + 1613873 A>G NM_001453.3 3624 3825 snp_pos=100	0.989209	0.46049	0.5287189999999999	TACAGTTAAACCTAGGGGACAATCCGGATTGGCCCTCCCCCTTTTGTAAATAACCCAGGAAATGTAATAAATTCATTATCTTAGGGTGATCTGCCCTGCC	TACAGTTAAACCTAGGGGACAATCCGGATTGGCCCTCCCCCTTTTGTAAGTAACCCAGGAAATGTAATAAATTCATTATCTTAGGGTGATCTGCCCTGCC	ACAGTTAAACCTAGGGGGCAATCCGGATTGGCCCTCCCCCCTTTTGTAAATAACCCAGGAAATGTAATAAATTCATTATCTTAGGGTGATCTGCCCTGTC	ACAGTTAAACCTAGGGGGCAATCCGGATTGGCCCTCCCCCCTTTTGTAAGTAACCCAGGAAATGTAATAAATTCATTATCTTAGGGTGATCTGCCCTGTC
NC_000006.11:g.4059022A>G	PUM2	>NC_000006.11 + 4059022 A>G NM_003913.5 2820 3021 snp_pos=100 | sbjct=ENSMUST00000077853.5 A>G 3146 snp_pos=100	0.970505	0.072672	0.897833	>ENSMUST00000220965.2 1446 A>G snp_pos=100 | query=NC_000006.11 + 4059022 A>G NM_003913.5 2820 3021 snp_pos=100	0.836266	0.031479	0.804787	AGGTGTGTTCAAAGATCAGCATTTTGATCAAAATCTCAACTTCATGTACATAGAAGTTGATAAAGTAACAGAGAGGGAGAAAGTTACTGTTATGAGCACC	AGGTGTGTTCAAAGATCAGCATTTTGATCAAAATCTCAACTTCATGTACGTAGAAGTTGATAAAGTAACAGAGAGGGAGAAAGTTACTGTTATGAGCACC	AGGTGTATTCAAAGATCAACATTTTGACCAAAATCTGAACTTCATGTACATAGAGGTTGATAAAGTGACAGAGAGGGAGAAAGTTACTGTCATGAGCACC	AGGTGTATTCAAAGATCAACATTTTGACCAAAATCTGAACTTCATGTACGTAGAGGTTGATAAAGTGACAGAGAGGGAGAAAGTTACTGTCATGAGCACC
NC_000017.10:g.30327255T>C	PUM2	>NC_000017.10 + 30327255 T>C NM_001321207.2 3524 3725 snp_pos=100 | sbjct=ENSMUST00000017692.15 T>C 3557 snp_pos=100	0.994753	0.317038	0.677715	>ENSMUST00000163272.2 3488 T>C snp_pos=100 | query=NC_000017.10 + 30327255 T>C NM_001321207.2 3524 3725 snp_pos=100	0.972012	0.18585	0.786162	AAGATATTGCATTTTCATATTCTTTATTTATAAAGGATCAATGCTGCTGTAAATACAGGTATTTTTAATTTTAAAATTTCATTCCACCACCATCAGATGC	AAGATATTGCATTTTCATATTCTTTATTTATAAAGGATCAATGCTGCTGCAAATACAGGTATTTTTAATTTTAAAATTTCATTCCACCACCATCAGATGC	AAGATATTGCATTTTCATATTCTTTATTTATAAAGGATCAATGCTGCTGTAAATACTGGTATTTTTAATGTTTTAATTTCATTCCACCACCATCAGATGC	AAGATATTGCATTTTCATATTCTTTATTTATAAAGGATCAATGCTGCTGCAAATACTGGTATTTTTAATGTTTTAATTTCATTCCACCACCATCAGATGC
